# Single-cell CRISPR activation screens in primary B cells discover gene regulatory mechanisms for hundreds of autoimmune risk loci

**DOI:** 10.64898/2026.03.01.708923

**Authors:** Viacheslav A. Kriachkov, Jeralyn Wen Hui Ching, James Lancaster, Davide Vespasiani, Nicholas Denny, Joseph C. Hamley, Liam Gubbels, Esther Bandala Sanchez, Melanie Neeland, Eric Levi, Karen Davies, Shivanthan Shanthikumar, Galina Shevchenko, Vanessa L. Bryant, Daniel J. Hodson, James O. J. Davies, Hamish W. King

**Affiliations:** Walter and Eliza Hall Institute of Medical Research; Parkville, VIC 3052 Australia; Department of Medical Biology, University of Melbourne; Parkville, VIC 3052 Australia; MRC Molecular Haematology Unit, MRC Weatherall Institute of Molecular Medicine, University of Oxford; Oxford OX3 9DS, United Kingdom; Infection, Immunity and Global Health Theme, Murdoch Children’s Research Institute; Parkville, VIC 3052 Australia; Otolaryngology Department, Royal Children’s Hospital; Parkville, VIC 3052 Australia; Respiratory and Sleep Medicine, Royal Children’s Hospital; Parkville, VIC 3052 Australia; Department of Paediatrics, University of Melbourne; Parkville, VIC 3052 Australia; Cambridge Stem Cell Institute; Cambridge CB2 0AW, United Kingdom; Department of Haematology, University of Cambridge; Cambridge CB2 0RE, United Kingdom; National Institute of Health Research Biomedical Research Centre, University of Oxford; Oxford OX3 9DU, United Kingdom

## Abstract

Genome-wide association studies (GWAS) have discovered thousands of genetic variants linked to autoimmune disease, and yet the molecular pathways underlying autoimmunity have remained elusive. A key challenge is that >90% of identified GWAS risk loci are in non-coding genomic regions making it difficult to predict their relevance to disease. Here, we have curated fine-mapped non-coding risk variants from over 30 different autoimmune traits including common conditions such as systemic lupus erythematosus (SLE), Crohn’s disease, and multiple sclerosis, and reveal shared genetic signatures between diverse autoimmune diseases. We subsequently performed a high-throughput single-cell multi-omic CRISPR activation screen targeting 763 autoimmune risk loci in primary human B cells (a highly relevant cell type to autoimmune diseases) and discover 524 *cis*-regulatory target gene effects for 378 risk loci, with many risk loci regulating multiple gene targets. This Single Cell Analysis of Non-coding Distal Autoimmune Loci (SCANDAL) provides a powerful experimental resource linking non-coding risk loci to many disease-relevant genes, including lowly-expressed cytokines and transcription factors for which perturbation effects can be difficult to quantify with other CRISPR-based strategies. We reveal how increased transcriptional activity at one non-coding risk locus can drive transcription at other risk loci within the same regulatory landscape that may be relevant to understand genetic pleiotropy of autoimmune diseases. Finally, we quantified allele-specific effects on target gene expression with massive parallel reporter assays and prime editing to discover a gain-of-function variant associated with SLE that controls expression of the transcription factor *REL*/cREL which subsequently binds dozens of risk loci and target genes associated with different autoimmune diseases. Our study provides a valuable resource linking non-coding risk loci with their *cis*-regulatory target genes and advances our understanding of the shared genetic networks and mechanisms involved in autoimmunity.
