## Supplementary Tables for "Single-cell CRISPR activation screens in primary B cells discover gene regulatory mechanisms for hundreds of autoimmune risk loci": Table_S6.txt

SCANDAL_locus	Target_Protein_name	p_value	p_adj_BH	log2FC	Signif_gRNAs	SCANDAL_hit_ADT	SCANDAL_hit_GEX	Percent_nonzero_trt	Percent_nonzero_cntrl
rs630923	CXCR5	1e-250	8.43333333333333e-249	2.53	3	YES	YES	0.99464	0.95658
rs9282641	CD86	1e-250	8.43333333333333e-249	2.07	3	YES	YES	0.93367	0.79706
rs56179589	IL2RA	1e-250	8.43333333333333e-249	1.6	3	YES	YES	1	0.97019
rs332398	FCGR2A	2.29599578469725e-214	1.45221733382101e-212	2.05	3	YES	YES	0.93051	0.81393
rs1143679	ITGAM	3.78058075536186e-201	1.9129738622131e-199	1.62	2	YES	YES	0.7726	0.57873
rs74405933	CD83	1.54267400560053e-180	6.5049420569489e-179	1.06	3	YES	YES	1	0.97305
rs6589706	CXCR5	1.47993984107305e-125	5.3489254255926e-124	1.16	3	YES	YES	0.99174	0.95659
rs6074022	CD40	6.26558692079458e-108	1.98149186370129e-106	1.24	3	YES	YES	0.9533	0.85962
rs983494	SLAMF7	4.86393826722362e-88	1.36730709067508e-86	0.75	2	YES	YES	1	0.96762
rs6131014	CD40	7.16540271239036e-85	1.81284688623476e-83	1.04	3	YES	YES	0.96821	0.8596
rs11150589	ITGAL	2.54541357649953e-59	5.85445122594892e-58	0.57	3	YES	YES	0.99169	0.96504
rs12365699	CXCR5	4.61472527816047e-49	9.72937912812166e-48	0.74	2	YES	YES	0.97833	0.95662
rs4938573	CXCR5	2.60552119198988e-37	5.07074508902646e-36	0.66	2	YES	YES	0.98969	0.95659
rs10905718	IL2RA	2.99107938993826e-33	5.40530775467414e-32	0.54	3	YES	YES	0.99736	0.97019
rs7117261	CXCR5	1.10759518112282e-31	1.86814387216049e-30	0.69	2	YES	YES	0.98476	0.95661
rs75937181	CD86	6.95593956183592e-30	1.0999079432153e-28	0.94	3	YES	YES	0.87433	0.79718
rs17371986	SLAMF6	7.50180640866173e-24	1.11644530670083e-22	0.29	3	YES	YES	1	0.97294
rs1800682	FAS	2.30719921741978e-17	3.2428966778178e-16	0.24	3	YES	YES	1	0.97334
rs3093023	CCR6	1.62375155588632e-13	2.16215338757494e-12	0.95	3	YES	YES	0.2663	0.17539
rs12530098	CD83	1.75354520335002e-13	2.21823468223778e-12	0.35	3	YES	YES	1	0.97306
rs1883832	CD40	2.2156469774116e-12	2.66932707278636e-11	-0.5	3	YES	YES	0.78806	0.8599
rs6421571	CXCR5	1.07029283087275e-08	1.23083675550366e-07	0.33	3	YES	YES	0.99407	0.95659
rs4239702	CD40	4.57709797031169e-08	5.03480776734286e-07	0.35	2	YES	YES	0.92327	0.85966
rs12529514	CD83	3.06953312080601e-07	3.235799498183e-06	0.26	2	YES	YES	1	0.97306
rs10494343	SLAMF6	1.08321769967592e-06	1.09621631207203e-05	0.17	2	YES	YES	1	0.97293
rs734999	TNFRSF14	1.32685118971946e-06	1.29112827307317e-05	0.17	1	NO	YES	0.99686	0.97107
rs45471499	IGHM	1.51330732560991e-05	0.000141802501251595	0.53	1	NO	NO	0.89532	0.83878
rs968334	CCR6	7.05137182358263e-05	0.000637141811202288	0.63	2	YES	YES	0.25	0.17543
rs983494	CD48	0.000201229570602618	0.00175555452974008	0.14	1	NO	YES	1	0.97289
rs1116221	HLA-A	0.000263552834292264	0.00222262890253143	-0.2	1	NO	NO	0.96246	0.94247
rs2071647	CD69	4e-04	0.00326451612903226	0.81	3	YES	NO	0.78077	0.64033
rs12026490	SLAMF6	0.000653295322900198	0.00516511614667969	0.11	2	YES	YES	1	0.97294
rs3766606	TNFRSF9	8e-04	0.00613333333333333	0.26	1	NO	NO	0.99183	0.95696
rs533646	CXCR5	0.000854992913109235	0.00636215314754813	0.16	1	NO	NO	0.98371	0.95661
rs2104286	IL2RA	0.00104257362287684	0.00753631790250973	0.17	1	NO	NO	1	0.97019
rs7090504	IL2RA	0.00140179505563076	0.00985150414096062	0.16	2	YES	NO	1	0.97019
rs59466457	CCR6	0.001742916954055	0.0119177834966464	0.54	1	NO	YES	0.24815	0.17546
rs228963	IL2RB	0.00358565571237908	0.0238729182955765	0.14	1	NO	YES	0.93503	0.89732
rs4148870	HLA-DRA	0.00541104992059725	0.0351024520490027	0.12	1	NO	NO	1	0.97224
rs9271209	HLA-DRA	0.00721277705646303	0.0456208148821287	-0.11	1	NO	NO	0.99707	0.97224
rs7977720	OLR1	0.0112684325762671	0.069534474190136	0.36	0	NO	NO	0.79412	0.72619
rs17371986	CD48	0.0146803767512926	0.0884317932875483	0.08	1	NO	NO	1	0.97288
rs2297559	CD244	0.0168	0.0966	0.35	1	NO	NO	0.83282	0.8107
rs2297559	SLAMF6	0.0164705097648815	0.0966	0.07	1	NO	NO	0.9969	0.97295
rs28999107	CD4	0.024	0.129191489361702	0.39	1	NO	NO	0.75719	0.73701
rs3135394_rs9268645	HLA-DRA	0.024	0.129191489361702	-0.12	0	NO	NO	0.99464	0.97224
rs630923	MCAM	0.024	0.129191489361702	-0.15	1	NO	NO	1	0.97335
rs7090512_rs7090530	IL2RA	0.028	0.144571428571429	0.12	1	NO	NO	1	0.97019
rs74630264	IL4R	0.028	0.144571428571429	0.1	1	NO	YES	0.98383	0.9556
rs2732540	CD44	0.032	0.155692307692308	0.29	1	NO	NO	0.72696	0.67062
rs6688100	SLAMF6	0.032	0.155692307692308	0.07	1	NO	NO	1	0.97294
rs301807	TNFRSF9	0.032	0.155692307692308	-0.08	1	NO	NO	0.98329	0.95697
rs1143679	ITGAX	0.036	0.168666666666667	0.13	1	NO	NO	0.80274	0.7274
rs7774434	HLA-DRA	0.036	0.168666666666667	0.09	1	NO	NO	1	0.97223
rs3135388	HLA-DRA	0.04	0.180714285714286	-0.11	1	NO	NO	1	0.97224
rs10849448	CD4	0.04	0.180714285714286	-0.18	1	NO	NO	0.77519	0.73697
rs11230563	CD5	0.044	0.195298245614035	-1.02	0	NO	NO	0.40176	0.4054
rs4763879	KLRD1	0.048	0.205830508474576	0.16	0	NO	NO	0.5977	0.57569
rs73068668	NCR1	0.048	0.205830508474576	0.13	0	NO	NO	0.66766	0.6077
rs983494	SLAMF6	0.052	0.212193548387097	-0.08	1	NO	NO	0.99655	0.97295
rs34026809	CD3D	0.052	0.212193548387097	-0.21	0	NO	NO	0.42034	0.46887
rs2757041	CCR6	0.052	0.212193548387097	-0.38	0	NO	NO	0.13694	0.17561
rs4810485	CD40	0.056	0.221375	0.16	1	NO	NO	0.91768	0.85969
rs148363003	SLAMF6	0.056	0.221375	0.06	1	NO	NO	0.99683	0.97295
rs1819333	CCR6	0.06	0.23	0.31	0	NO	NO	0.20721	0.1755
rs11643872	ITGAX	0.06	0.23	-0.2	1	NO	NO	0.74074	0.72751
rs11052877	OLR1	0.064	0.238117647058824	0.33	0	NO	NO	0.76398	0.72624
rs7977720	KLRB1	0.064	0.238117647058824	0.11	0	NO	NO	0.87353	0.8202
rs1860545	CD27	0.072	0.263397260273973	0.36	1	NO	NO	0.36919	0.33902
rs6603785	TNFRSF4	0.076	0.263397260273973	0.12	1	NO	NO	0.9557	0.91529
rs2239802	HLA-DRA	0.076	0.263397260273973	0.06	0	NO	NO	1	0.97224
rs6688100	SLAMF7	0.076	0.263397260273973	0.05	0	NO	NO	0.99711	0.96761
rs1860545	LAG3	0.076	0.263397260273973	-0.08	0	NO	NO	0.99419	0.96284
rs744254	IL2RA	0.08	0.273513513513513	0.1	1	NO	NO	0.99143	0.9702
rs1335532	CD58	0.088	0.296853333333333	0.05	0	NO	YES	1	0.97207
rs3093024	CCR6	0.092	0.298410256410256	0.29	0	NO	NO	0.21495	0.17549
rs72633102	TNFRSF9	0.092	0.298410256410256	0.09	1	NO	NO	0.99179	0.95694
rs1335532	CD2	0.092	0.298410256410256	0.08	0	NO	NO	1	0.97218
rs11643872	ITGAL	0.096	0.307443037974684	0.04	1	NO	NO	0.99259	0.96505
rs2071647	OLR1	0.1	0.31625	0.33	1	NO	NO	0.78077	0.72623
rs1887428	CD274	0.104	0.32483950617284	0.14	0	NO	NO	0.92717	0.87304
rs11643872	ITGAM	0.116	0.353590361445783	0.14	0	NO	NO	0.65556	0.57898
rs3134883	IL2RA	0.116	0.353590361445783	0.09	1	NO	NO	0.99734	0.97019
rs11052754	KLRD1	0.128	0.372229885057471	0.14	0	NO	NO	0.65615	0.5756
rs9272426	HLA-DRA	0.128	0.372229885057471	0.07	1	NO	NO	1	0.97223
rs12026490	CD48	0.124	0.372229885057471	0.05	1	NO	NO	1	0.97289
rs28999107	LAG3	0.128	0.372229885057471	-0.08	0	NO	NO	0.97764	0.96287
rs231775	CTLA4	0.14	0.397977528089888	0.08	1	NO	NO	0.75779	0.72876
rs5756391	IL2RB	0.14	0.397977528089888	0.07	0	NO	NO	0.90962	0.89738
rs6935053	HLA-A	0.152	0.427288888888889	-0.13	0	NO	YES	0.97044	0.94247
rs28383338	HLA-DRA	0.172	0.453291666666667	0.09	1	NO	NO	1	0.97224
rs917911	CD69	0.172	0.453291666666667	0.08	0	NO	NO	0.70112	0.64041
rs798000_rs112300936	CD58	0.168	0.453291666666667	0.05	1	NO	NO	1	0.97209
rs72943976	BTLA	0.168	0.453291666666667	0.05	0	NO	NO	0.98476	0.95722
rs9274384	HLA-DRA	0.168	0.453291666666667	-0.08	0	NO	NO	0.99438	0.97225
rs8050588	ITGAX	0.172	0.453291666666667	-0.09	1	NO	NO	0.73892	0.72751
rs10466829	KLRB1	0.184	0.479917525773196	0.08	1	NO	NO	0.83072	0.82027
rs2071463	HLA-DRA	0.188	0.48534693877551	0.08	0	NO	NO	1	0.97224
rs12026490	CD244	0.196	0.49126213592233	0.14	0	NO	NO	0.84731	0.81067
rs10494343	SLAMF7	0.2	0.49126213592233	0.08	0	NO	NO	0.99093	0.96761
rs3129763_rs9271588	HLA-DRA	0.2	0.49126213592233	0.06	0	NO	YES	1	0.97224
rs7948458	CD81	0.2	0.49126213592233	0.03	0	NO	NO	1	0.97313
rs9274704_rs2395231	HLA-DRA	0.2	0.49126213592233	-0.09	0	NO	NO	0.99642	0.97225
rs2274471	CD274	0.208	0.506	0.06	0	NO	NO	0.89323	0.8731
rs2476491	IL2RA	0.212	0.510819047619048	-0.04	0	NO	NO	1	0.97019
rs11052877	CD69	0.22	0.525094339622642	-0.14	0	NO	NO	0.63665	0.64052
rs2040409	HLA-DRA	0.224	0.529211009174312	-0.05	0	NO	NO	1	0.97224
rs7769192	IFNGR1	0.228	0.529211009174312	-0.06	0	NO	NO	0.95041	0.935
rs917911	KLRD1	0.228	0.529211009174312	-0.1	0	NO	NO	0.56145	0.57575
rs917911	OLR1	0.24	0.537345132743363	0.24	1	NO	NO	0.74302	0.72628
rs307896	C5AR1	0.24	0.537345132743363	0.07	0	NO	NO	0.98806	0.966
rs798000_rs112300936	CD2	0.236	0.537345132743363	0.03	0	NO	NO	1	0.97219
rs12722496	IL2RA	0.24	0.537345132743363	-0.05	1	NO	NO	1	0.97018
rs10466829	CLEC12A	0.256	0.5632	0.15	0	NO	NO	0.29467	0.25669
rs9271573	HLA-DRA	0.256	0.5632	0.05	0	NO	NO	1	0.97224
rs3118471	IL2RA	0.276	0.601965517241379	0.05	0	NO	NO	0.99688	0.97019
rs911760	CD274	0.284	0.614119658119658	0.14	0	NO	NO	0.89935	0.8731
rs6427540	CD48	0.288	0.617491525423729	0.03	1	NO	NO	1	0.97288
rs3130320	HLA-DRA	0.296	0.618909090909091	0.03	0	NO	NO	1	0.97224
rs9271100	HLA-DRA	0.296	0.618909090909091	0.01	0	NO	NO	0.99448	0.97225
rs6421571	MCAM	0.296	0.618909090909091	-0.07	3	NO	NO	1	0.97336
rs2071647	KLRB1	0.304	0.630426229508197	-0.08	0	NO	NO	0.81538	0.8203
rs2297559	CD48	0.308	0.633528455284553	0.02	2	NO	NO	1	0.97289
rs4763879	KLRB1	0.312	0.63658064516129	-0.05	0	NO	NO	0.8592	0.82022
rs12026490	SLAMF7	0.316	0.639584	0.03	0	NO	NO	0.99401	0.96762
rs11574938	ITGAL	0.32	0.642539682539683	0.03	1	NO	YES	0.99415	0.96503
rs11052877	KLRB1	0.336	0.646766917293233	0.06	0	NO	NO	0.82298	0.82029
rs184950714	HLA-DRA	0.34	0.646766917293233	0.05	0	NO	NO	1	0.97224
rs9271060_rs4713555	HLA-DRA	0.34	0.646766917293233	0.04	0	NO	NO	0.99731	0.97224
rs7117261	MCAM	0.336	0.646766917293233	0.03	0	NO	NO	1	0.97336
rs1022674	ITGB1	0.336	0.646766917293233	-0.02	1	NO	NO	1	0.97234
rs4244809	CD81	0.336	0.646766917293233	-0.05	1	NO	NO	1	0.97314
rs176095	HLA-DRA	0.336	0.646766917293233	-0.1	0	NO	NO	1	0.97225
rs6589706	MCAM	0.348	0.657044776119403	-0.07	0	NO	NO	1	0.97336
rs151234	CD19	0.356	0.662264705882353	0.01	0	NO	NO	0.99717	0.97315
rs4713573	HLA-DRA	0.356	0.662264705882353	-0.03	0	NO	NO	1	0.97224
rs3891175	HLA-DRA	0.368	0.679591240875912	-0.03	0	NO	NO	0.9969	0.97225
rs983494	CD244	0.38	0.686714285714286	0.11	0	NO	NO	0.84138	0.81069
rs2187668	HLA-DRA	0.38	0.686714285714286	0.02	0	NO	NO	1	0.97224
rs10795763	IL2RA	0.376	0.686714285714286	-0.09	0	NO	NO	0.99674	0.9702
rs7977720	CLEC12A	0.396	0.694509803921569	0.13	0	NO	NO	0.30882	0.25666
rs10466829	OLR1	0.404	0.694509803921569	0.12	0	NO	NO	0.75235	0.72626
rs74365910	HLA-DRA	0.412	0.694509803921569	0.06	1	NO	NO	0.9939	0.97225
rs3129882	HLA-DRA	0.42	0.694509803921569	0.06	0	NO	NO	1	0.97224
rs1770	HLA-DRA	0.416	0.694509803921569	0.05	0	NO	NO	0.9967	0.97225
rs11052754	KLRB1	0.42	0.694509803921569	0.04	0	NO	NO	0.8612	0.82023
rs10494343	CD48	0.408	0.694509803921569	0.01	0	NO	NO	1	0.97287
rs2189521	IL4R	0.416	0.694509803921569	-0.03	0	NO	NO	0.98223	0.9556
rs145396511	HLA-DRA	0.396	0.694509803921569	-0.04	0	NO	NO	1	0.97224
rs917911	KLRB1	0.416	0.694509803921569	-0.04	0	NO	NO	0.83799	0.82026
rs6931740	HLA-DRA	0.416	0.694509803921569	-0.06	0	NO	NO	0.99349	0.97225
rs1860545	CD4	0.42	0.694509803921569	-0.06	0	NO	NO	0.78488	0.73696
rs917911	CLEC12A	0.42	0.694509803921569	-0.11	0	NO	NO	0.24581	0.25677
rs140068907	HLA-DRA	0.432	0.700615384615385	0.05	0	NO	NO	0.9971	0.97224
rs231775	ICOS	0.432	0.700615384615385	-0.06	0	NO	NO	0.77163	0.76245
rs12365699	MCAM	0.428	0.700615384615385	-0.07	0	NO	NO	1	0.97336
rs1983890	IL2RA	0.44	0.704556962025316	0.02	1	NO	NO	1	0.97019
rs9272320	HLA-DRA	0.44	0.704556962025316	-0.08	0	NO	NO	0.99702	0.97224
rs148363003	CD244	0.444	0.706490566037736	0.07	0	NO	NO	0.8381	0.81069
rs6427540	CD244	0.46	0.727375	-0.07	0	NO	NO	0.84267	0.81067
rs28999107	CD27	0.464	0.729142857142857	-0.15	0	NO	NO	0.33546	0.33908
rs9268839	HLA-DRA	0.468	0.730888888888889	-0.02	0	NO	NO	1	0.97223
rs4763879	OLR1	0.48	0.731566265060241	0.06	0	NO	NO	0.77874	0.72621
rs3218251	IL2RB	0.48	0.731566265060241	0.04	0	NO	NO	0.94755	0.89732
rs231775	CD28	0.476	0.731566265060241	-0.05	0	NO	NO	0.87543	0.84138
rs2071647	CLEC12A	0.476	0.731566265060241	-0.13	0	NO	NO	0.26923	0.25673
rs6427540	SLAMF6	0.516	0.777071428571429	0.01	0	NO	NO	1	0.97294
rs3129887	HLA-DRA	0.516	0.777071428571429	-0.08	0	NO	NO	1	0.97224
rs6427540	SLAMF7	0.52	0.778461538461539	0.02	1	NO	NO	0.99733	0.96761
rs2072109	HLA-A	0.524	0.779835294117647	0.05	0	NO	NO	0.96562	0.94246
rs532322163	HLA-DRA	0.528	0.78119298245614	-0.07	0	NO	NO	1	0.97224
rs45471499	IGHD	0.536	0.783861271676301	0.07	0	NO	NO	0.36088	0.32973
rs7775055	HLA-DRA	0.536	0.783861271676301	-0.02	1	NO	NO	0.99713	0.97224
rs28383323	HLA-DRA	0.552	0.802620689655173	0	1	NO	NO	1	0.97224
rs34941730	HLA-A	0.556	0.803817142857143	-0.03	0	NO	YES	0.97494	0.94243
rs1059501	CD27	0.56	0.805	0.09	2	NO	NO	0.35958	0.33904
rs12637953	BTLA	0.564	0.806169491525424	-0.05	0	NO	NO	0.98054	0.95722
rs45626136	HLA-E	0.58	0.810718232044199	0.04	0	NO	NO	0.90461	0.88827
rs17371986	CD244	0.572	0.810718232044199	0.04	0	NO	NO	0.84615	0.81067
rs2516049	HLA-DRA	0.58	0.810718232044199	0.02	0	NO	NO	0.9974	0.97224
rs2149085	CCR6	0.576	0.810718232044199	-0.11	0	NO	NO	0.1735	0.17556
rs73068668	KIR3DL1	0.588	0.817384615384615	-0.05	0	NO	NO	0.49401	0.52091
rs7977720	CD69	0.612	0.8415	0.04	0	NO	NO	0.68824	0.64043
rs12918327	ITGAL	0.612	0.8415	-0.02	0	NO	NO	0.99528	0.96502
rs148363003	SLAMF7	0.616	0.842421621621622	0.02	0	NO	NO	0.99683	0.96762
rs6688100	CD48	0.62	0.843333333333333	-0.02	0	NO	NO	0.99711	0.97289
rs10849448	CD27	0.636	0.855893617021277	0.06	0	NO	NO	0.39793	0.33896
rs149114341	CXCR5	0.636	0.855893617021277	0.04	0	NO	NO	0.98568	0.95659
rs2181622	IL2RA	0.644	0.862074074074074	-0.01	0	NO	NO	1	0.97019
rs9469220	HLA-DRA	0.66	0.862265306122449	0.05	0	NO	YES	0.99682	0.97225
rs2071647	KLRD1	0.668	0.862265306122449	0.03	0	NO	NO	0.61538	0.57568
rs3129716	HLA-DRA	0.648	0.862265306122449	0.03	0	NO	NO	1	0.97224
rs6697886	TNFRSF4	0.668	0.862265306122449	0.01	0	NO	NO	0.95873	0.91528
rs9273363	HLA-DRA	0.668	0.862265306122449	0	0	NO	NO	0.99728	0.97224
rs17371986	SLAMF7	0.656	0.862265306122449	-0.01	0	NO	NO	0.99469	0.96761
rs523604	MCAM	0.656	0.862265306122449	-0.05	0	NO	NO	1	0.97337
rs60733400	TNFRSF14	0.68	0.873299492385787	-0.02	0	NO	YES	0.99733	0.97106
rs1059501	CD4	0.688	0.879111111111111	-0.13	0	NO	NO	0.80315	0.73692
rs8050588	ITGAL	0.7	0.8855	-0.01	0	NO	NO	0.98276	0.96505
rs2075726	IL2RB	0.7	0.8855	-0.03	0	NO	NO	0.93711	0.89733
rs35675666	TNFRSF9	0.712	0.896199004975124	-0.04	1	NO	NO	0.99324	0.95697
rs3809627	ITGAL	0.72	0.901782178217822	0.02	0	NO	NO	0.98171	0.96506
rs34026809	CXCR5	0.764	0.920438095238095	0.07	0	NO	NO	0.98644	0.95661
rs9272346	HLA-DRA	0.74	0.920438095238095	0.02	0	NO	NO	1	0.97224
rs6688100	CD244	0.76	0.920438095238095	0.01	0	NO	NO	0.84104	0.81068
rs7775228	HLA-DRA	0.744	0.920438095238095	0	0	NO	NO	1	0.97225
rs9273367_rs9273368	HLA-DRA	0.756	0.920438095238095	-0.01	0	NO	NO	1	0.97224
rs11052754	CD69	0.756	0.920438095238095	-0.02	0	NO	NO	0.66246	0.64048
rs332398	FCGR3A	0.752	0.920438095238095	-0.03	0	NO	NO	0.45619	0.43261
rs11052877	CLEC12A	0.764	0.920438095238095	-0.07	0	NO	NO	0.27329	0.25672
rs10849448	LAG3	0.768	0.920872037914692	-0.01	0	NO	NO	0.97674	0.96287
rs8050588	ITGAM	0.788	0.923798165137615	0.02	0	NO	NO	0.60591	0.57903
rs3873304	HLA-E	0.796	0.923798165137615	0.02	0	NO	NO	0.94241	0.88819
rs760517	IL2RB	0.796	0.923798165137615	0.01	0	NO	NO	0.93656	0.89733
rs7383287	HLA-DRA	0.78	0.923798165137615	-0.01	0	NO	NO	1	0.97225
rs76815088	HLA-DRA	0.788	0.923798165137615	-0.01	0	NO	NO	0.99671	0.97225
rs1116221	HLA-E	0.788	0.923798165137615	-0.02	0	NO	NO	0.8942	0.88828
rs11052754	OLR1	0.796	0.923798165137615	-0.06	0	NO	NO	0.78864	0.72621
rs35018800	ICAM1	0.808	0.924995475113122	-0.01	0	NO	NO	1	0.97319
rs10494343	CD244	0.804	0.924995475113122	-0.02	0	NO	NO	0.8458	0.81066
rs4821544	IL2RB	0.808	0.924995475113122	-0.04	0	NO	NO	0.93413	0.89733
rs443198	HLA-DRA	0.836	0.952738738738739	0.01	0	NO	NO	0.99734	0.97224
rs11052754	CLEC12A	0.84	0.953004484304933	-0.03	0	NO	NO	0.27129	0.25673
rs149114341	MCAM	0.844	0.953267857142857	-0.06	0	NO	NO	1	0.97335
rs945635	CD1D	0.848	0.953528888888889	0.01	0	NO	NO	0.77015	0.68317
rs2040406	HLA-DRA	0.856	0.954550218340611	0.04	0	NO	NO	0.99349	0.97225
rs73068668	KIR2DL1	0.86	0.954550218340611	0.01	0	NO	NO	0.40719	0.39442
rs533646	CD3D	0.864	0.954550218340611	0.01	0	NO	NO	0.49837	0.46876
rs11052877	KLRD1	0.864	0.954550218340611	0	0	NO	NO	0.59006	0.5757
rs2387397	IL2RA	0.892	0.95672268907563	0.06	0	NO	NO	0.99731	0.97019
rs4763879	CLEC12A	0.888	0.95672268907563	0.03	0	NO	NO	0.27586	0.25672
rs2072109	HLA-E	0.872	0.95672268907563	0.01	0	NO	NO	0.91562	0.88825
rs45626136	HLA-A	0.9	0.95672268907563	0	0	NO	NO	0.97039	0.94246
rs2394250	HLA-A	0.9	0.95672268907563	0	0	NO	NO	0.96928	0.94246
rs9270371	HLA-DRA	0.896	0.95672268907563	0	0	NO	NO	0.99713	0.97224
rs947474	IL2RA	0.892	0.95672268907563	-0.01	0	NO	NO	0.9915	0.9702
rs4763879	CD69	0.884	0.95672268907563	-0.01	0	NO	NO	0.68391	0.64044
rs1335532	CD101	0.892	0.95672268907563	-0.03	0	NO	NO	0.64721	0.62531
rs660895	HLA-DRA	0.908	0.961188284518829	0.04	0	NO	NO	1	0.97224
rs523604	CXCR5	0.916	0.961609958506224	0.01	0	NO	NO	0.98611	0.95661
rs2297559	SLAMF7	0.916	0.961609958506224	-0.01	0	NO	NO	0.99381	0.96762
rs34560261	ANPEP	0.928	0.962634146341464	0.06	0	NO	NO	0.75504	0.72004
rs4938573	MCAM	0.936	0.962634146341464	0.02	0	NO	NO	1	0.97335
rs2247314	CCR6	0.932	0.962634146341464	0.02	0	NO	NO	0.1838	0.17554
rs1064173	HLA-DRA	0.932	0.962634146341464	0	0	NO	NO	1	0.97223
rs10466829	CD69	0.936	0.962634146341464	-0.01	0	NO	NO	0.65831	0.64049
rs34452045	HLA-DRA	0.94	0.962834008097166	-0.03	0	NO	NO	1	0.97224
rs7069750	FAS	0.944	0.963032258064516	0.01	0	NO	NO	1	0.97335
rs61839660	IL2RA	0.956	0.971357429718875	-0.03	0	NO	NO	0.997	0.97019
rs798000_rs112300936	CD101	0.96	0.97152	0	0	NO	NO	0.66667	0.62529
rs12253981	IL2RA	0.98	0.983888888888889	0.02	0	NO	NO	0.99302	0.97019
rs148363003	CD48	0.98	0.983888888888889	-0.03	0	NO	NO	1	0.97289
rs1059501	LAG3	0.984	0.984	-0.02	0	NO	NO	0.98425	0.96286
