## Supplementary Tables for "Single-cell CRISPR activation screens in primary B cells discover gene regulatory mechanisms for hundreds of autoimmune risk loci": Table_S7.txt

SCANDAL_locus	CRE_group	CPM_basal	CPM_CRISPRa
rs2841277	distal	0.73026513249322	556.280870565051
rs1058900	distal	333.812306119679	553.838449403238
rs56235845	distal	5.27413706800659	224.556973440952
rs79459566	distal	8.60090044936459	205.015842374073
rs2984920	distal	47.5483741823363	141.027246970799
rs28624578	distal	102.155977978774	114.570596363564
rs17192932	distal	112.460830403956	109.365151301352
rs8177833	distal	69.53746872741	85.8110109367517
rs724016	distal	6.32896448160791	81.7992574258613
rs9623882	distal	58.5023511697346	80.9103960708371
rs1811711	distal	0	65.6637556557847
rs7441808	distal	0	59.3161571552152
rs7535818	distal	46.493546768735	51.6627098086631
rs55722650	distal	0.973686843324293	45.6556836145313
rs6697886	distal	0	44.8630523282642
rs4821544	distal	6.57238619243898	41.6684551470457
rs11601860	distal	0	39.5125382064293
rs2239802	distal	35.2961480705056	32.9449685464591
rs3024493	distal	0	32.113125659344
rs7236492	distal	0.973686843324293	31.1059743447056
rs2233278	distal	0	29.4064428093303
rs11554159	distal	28.6426213077896	28.773797379473
rs6716753	distal	0	26.1356051098244
rs794999	distal	0	22.4597120050234
rs3125788	distal	26.8575287616951	21.9000794592013
rs4904964	distal	0	20.6070310242405
rs1250569_rs1250568	distal	0	16.0412598545361
rs34659678	distal	0	14.4232997294094
rs34695601	distal	0	13.8768717343704
rs4761587	distal	0	13.8000714646558
rs10152590	distal	0	13.7821329317842
rs1059702	distal	0	11.5183681450258
rs1518111	distal	0	11.1460411335576
rs394199	distal	1.05482741360132	10.1467886357855
rs11187157	distal	0	9.4880139458419
rs1983890	distal	0	9.46947388065045
rs1143679	distal	0	9.20152188892265
rs80054410	distal	0	8.54355826386353
rs2227551	distal	0	8.2880377900521
rs6421571	distal	0	7.94755803828438
rs11083840	distal	0	7.53277471315064
rs13191343	distal	0	6.4286485406857
rs117605225	distal	0	6.40626828712402
rs6492971	distal	0	6.39873472743376
rs138211576	distal	0	6.3121719716186
rs307896	distal	0	6.19704569126053
rs941823	distal	0	6.15923182060733
rs4244809	distal	0	5.81678502061521
rs12478539	distal	0	5.62820707299463
rs11150589	distal	0	5.546619335515
rs12365699	distal	0	4.58189407954599
rs1946007	distal	3.40790395163503	4.56883405385539
rs117136413	distal	0	4.4216833032501
rs11553760	distal	2.35307653803371	4.32859208213936
rs8062446	distal	0	4.27221015253047
rs11130215	distal	0.811405702770245	4.08624093212059
rs3783196	distal	0	4.05347451675152
rs2300603	distal	0	3.93490615904628
rs2280381	distal	0	3.86044677915687
rs3802604	distal	0	3.79865191270264
rs7780850	distal	0	3.67112496240156
rs1077773	distal	0	3.62772151134293
rs75637965	distal	0	3.60117524354073
rs760517	distal	1.29824912443239	3.59076655923891
rs1432296	distal	0	3.42267790319146
rs67289879	distal	0	3.40921406491
rs7637844	distal	0	3.39399918317753
rs2233287	distal	1.13596798387834	3.27406955620455
rs34560261	distal	0	3.26549043701126
rs6672420	distal	1.46053026498644	3.18273223095062
rs12136659	distal	0	3.17211499445541
rs9591325	distal	0	3.06557103157998
rs8081264	distal	0	3.01168987424689
rs2250903	distal	0	2.9283462945194
rs194749	distal	0	2.89659517306553
rs8108669	distal	0	2.81712288264404
rs3024505	distal	0	2.70183506181185
rs73068668	distal	0	2.6494085797484
rs1116221	distal	0	2.54904576471798
rs1049526	distal	2.19079539747966	2.47937106921074
rs5742831	distal	1.86623311637156	2.44603037806661
rs12637953	distal	0	2.44136254070972
rs968334	distal	0	2.41352753219465
rs1107943	distal	0	2.36637382790546
rs7076156	distal	0	2.35811070999648
rs16832798	distal	0	2.28818698047032
rs1491934	distal	0	2.24070722695302
rs947474	distal	0	2.23107363502357
rs3093023	distal	0	2.17764581244154
rs11264426	distal	0	2.17069192541676
rs1126510	distal	0	2.16710446189953
rs268134	distal	0	2.15809412821826
rs10946940	distal	0	2.10686486802833
rs61782488	distal	0	2.08996849953034
rs77654077	distal	0	2.05849417034451
rs12548184	distal	0	2.05390449526666
rs10094579	distal	0	1.9922511391941
rs883871	distal	0	1.85601107337451
rs11830537	distal	0	1.82229947872111
rs7069750	distal	0	1.80446012921288
rs72727425	distal	0	1.79767940134194
rs35677470	distal	0	1.77436293963046
rs443198	distal	0	1.74557730714589
rs4768412	distal	0	1.73941613598369
rs10024216	distal	0	1.6970261102316
rs187576526	distal	0	1.69160168096876
rs6832151	distal	0	1.64295183052999
rs2546890	distal	0	1.55292800137723
rs2069235	distal	0	1.53489316485761
rs4921230	distal	0	1.48882762481374
rs2297067	distal	0	1.47448260405424
rs12986962	distal	0	1.46761200447915
rs3093664	distal	0	1.44450103219917
rs6705628	distal	0	1.41889744371437
rs2297559	distal	0	1.41795097576296
rs4807569	distal	0.811405702770245	1.35665698013583
rs1456896	distal	0	1.35581307567823
rs713875	distal	0	1.33546223820266
rs6603785	distal	0	1.32651856529058
rs6540239	distal	0	1.31925802290276
rs12766391	distal	0	1.29923907279618
rs228963	distal	0	1.29643914468353
rs79401250	distal	0	1.2950703922561
rs10931468	distal	0	1.29062067238756
rs4902642	distal	0	1.2432439018265
rs533646	distal	0	1.24102829618977
rs55844831	distal	0	1.23882579136192
rs9469220	distal	0	1.23070106886388
rs2823286	distal	0	1.2291827655465
rs2671655	distal	0	1.21379905022652
rs7902146	distal	0	1.18369782940594
rs11501246	distal	0	1.15413149066238
rs16917546	distal	0	1.1506243172483
rs6020055	distal	0	1.14253625338941
rs17371986	distal	0	1.13493465046283
rs2732540	distal	0	1.1127276571241
rs16988383	distal	0	1.11034435664705
rs1874252	distal	0	1.09631980788969
rs2980512	distal	0	1.09440950998088
rs9891059	distal	0	1.09194087576934
rs2387397	distal	0	1.07717390929679
rs734999	distal	0	1.07218714383283
rs55799215	distal	0	1.03703269686316
rs441641	distal	0	1.02772836830907
rs28527282	distal	0.567983991939171	1.02692520878031
rs13136820_rs71196850	distal	0	1.01323975050998
rs1569328	distal	0	1.01191299875611
rs3862469	distal	1.29824912443239	1.00627918209628
rs9891119	distal	0	0.993746601076078
rs10276381	distal	0	0.98524866001256
rs869310	distal	0	0.958715781036985
rs35018800	distal	0	0.957768858289238
rs2858829	distal	0	0.940658024151583
rs756705647	distal	0	0.933291438917631
rs12026490	distal	0	0.924003485341147
rs8083786	distal	0	0.916012074260488
rs75937181	distal	0	0.911137032959699
rs74405933	distal	0	0.910106422384395
rs9271573	distal	0	0.902499381787924
rs6498160	distal	0	0.880725929540164
rs1876518	distal	0	0.869688675370656
rs17728338	distal	0	0.857267160881185
rs2313430	distal	1.13596798387834	0.847320655580464
rs4765569	distal	0	0.81868858641681
rs10036748	distal	0	0.813525788225136
rs1051957	distal	0	0.775100265678534
rs149114341	distal	0	0.774190501572865
rs4908760	distal	0	0.773048040812814
rs115216679	distal	0	0.762304354587395
rs3093024	distal	0	0.756814738311122
rs4781011	distal	1.46053026498644	0.742160558025576
rs7404095	distal	0	0.723738078224506
rs67111717	distal	0	0.723457606469447
rs9652601	distal	0	0.717978345294454
rs169080	distal	0	0.706974420487176
rs744254	distal	0	0.699551983591309
rs10893900	distal	0	0.690692163337646
rs72815820	distal	0	0.687656226899049
rs72922276	distal	0	0.686461312527759
rs2941522	distal	0	0.681113074987144
rs147497774	distal	0	0.679571887832582
rs28411034	distal	0	0.674633943622191
rs13254990	distal	0	0.672481087590213
rs12530098	distal	0	0.669145329666714
rs12586305	distal	0	0.663154013540721
rs1385374	distal	0	0.662596117849346
rs10174949	distal	0	0.658587553617259
rs6589706	distal	0	0.658141539919575
rs3784099	distal	0	0.655186632096108
rs574087	distal	0	0.648241622989587
rs10905718	distal	0	0.647853714631236
rs6131014	distal	0	0.644134277090248
rs11742570	distal	0	0.643166230171185
rs74630264	distal	0	0.636092256276481
rs10806425	distal	0	0.631716595089667
rs9305556	distal	0	0.630079623161979
rs7188793	distal	0	0.629925889219133
rs2745803	distal	0	0.60964928502364
rs7731626	distal	0	0.603730936441018
rs1335532	distal	0	0.601681579678886
rs3024490	distal	0	0.541830389749436
rs1250566	distal	0	0.539213201664659
rs10791824	distal	0	0.536675893914203
rs149041927	distal	0	0.533973104308709
rs2736336_rs2736337	distal	0	0.533503200752453
rs7758816	distal	0	0.533094791184105
rs350143	distal	0	0.530571719324731
rs1378942	distal	0	0.520992480255036
rs6547853	distal	0	0.520489999695513
rs11033603	distal	0	0.511213990086538
rs6425143	distal	0	0.509051961988072
rs725529	distal	0	0.508421752112874
rs7552167	distal	0	0.506843656471507
rs7536201	distal	0	0.503458128016815
rs10466829	distal	0	0.503368288905209
rs11673604	distal	0	0.501487914642745
rs3007421	distal	0	0
rs72633102	distal	0	0
rs7667	distal	0	0
rs4655215	distal	0	0
rs10794648	distal	0	0
rs752010	distal	0	0
rs798000_rs112300936	distal	0	0
rs6688100	distal	0	0
rs10494343	distal	0	0
rs148363003	distal	0	0
rs6427540	distal	0	0
rs332398	distal	0	0
rs864537	distal	0	0
rs2157453	distal	0	0
rs6702254	distal	0	0
rs2006788	distal	0	0
rs2163226	distal	0	0
rs934734	distal	0	0
rs17035378	distal	0	0
rs11679814	distal	0	0
rs2381401	distal	0	0
rs11898293	distal	0	0
rs11677953	distal	0	0
rs35540610	distal	0	0
rs72943976	distal	0	0
rs582537	distal	0	0
rs6441286	distal	0	0
rs13101828_rs11724804	distal	0	0
rs11099582	distal	0	0
rs230534	distal	0	0
rs974801	distal	0	0
rs11750385	distal	0	0
rs17234657	distal	0	0
rs10055349	distal	0	0
rs7725052	distal	0	0
rs6859219	distal	0	0
rs26232	distal	0	0
rs32658	distal	0	0
rs11743851	distal	0	0
rs39897	distal	0	0
rs1004234	distal	0	0
rs33384	distal	0	0
rs4958880	distal	0	0
rs1422673	distal	0	0
rs4921482	distal	0	0
rs2431099	distal	0	0
rs12203592	distal	0	0
rs12529514	distal	0	0
rs6456426	distal	0	0
rs34941730	distal	0	0
rs2394250	distal	0	0
rs9263715	distal	0	0
rs9263871	distal	0	0
rs12212594	distal	0	0
rs2523616	distal	0	0
rs3093958	distal	0	0
rs3115674	distal	0	0
rs145396511	distal	0	0
rs9268839	distal	0	0
rs2516049	distal	0	0
rs9271060_rs4713555	distal	0	0
rs2040406	distal	0	0
rs28383338	distal	0	0
rs9273363	distal	0	0
rs9273367_rs9273368	distal	0	0
rs4713573	distal	0	0
rs1064173	distal	0	0
rs1770	distal	0	0
rs6931740	distal	0	0
rs422544	distal	0	0
rs1431403	distal	0	0
rs9501251	distal	0	0
rs12212193	distal	0	0
rs6911490	distal	0	0
rs7752903	distal	0	0
rs2249937	distal	0	0
rs1819333	distal	0	0
rs59466457	distal	0	0
rs702814_rs917116	distal	0	0
rs1635852	distal	0	0
rs6956740	distal	0	0
rs1456893	distal	0	0
rs4917014	distal	0	0
rs10276619	distal	0	0
rs10261758	distal	0	0
rs67955681	distal	0	0
rs2061831_rs2736332	distal	0	0
rs2409781_rs1600249	distal	0	0
rs1478897	distal	0	0
rs4554481	distal	0	0
rs200365553	distal	0	0
rs11786685	distal	0	0
rs2445610	distal	0	0
rs9324526	distal	0	0
rs7031325	distal	0	0
rs35159704	distal	0	0
rs10435844	distal	0	0
rs10116520	distal	0	0
rs10781499_rs4077515	distal	0	0
rs61839660	distal	0	0
rs2104286	distal	0	0
rs7090512_rs7090530	distal	0	0
rs2181622	distal	0	0
rs10995245	distal	0	0
rs61863928	distal	0	0
rs1108618	distal	0	0
rs10884966	distal	0	0
rs112006329	distal	0	0
rs6598008	distal	0	0
rs10832027	distal	0	0
rs10896045	distal	0	0
rs11235667	distal	0	0
rs11236797	distal	0	0
rs34455012_rs778743471	distal	0	0
rs61893488	distal	0	0
rs4409785	distal	0	0
rs12419634	distal	0	0
rs7117261	distal	0	0
rs4938573	distal	0	0
rs4262739	distal	0	0
rs4245080	distal	0	0
rs7941765	distal	0	0
rs607703_rs605093	distal	0	0
rs7977720	distal	0	0
rs2041862	distal	0	0
rs61708525	distal	0	0
rs12582330	distal	0	0
rs11066015	distal	0	0
rs6486730	distal	0	0
rs34172843	distal	0	0
rs9513593	distal	0	0
rs4772201	distal	0	0
rs2145623	distal	0	0
rs1950897	distal	0	0
rs4902647	distal	0	0
rs4903961	distal	0	0
rs8005161	distal	0	0
rs17125653	distal	0	0
rs7173565	distal	0	0
rs1665050	distal	0	0
rs12909611	distal	0	0
rs17293632	distal	0	0
rs936229	distal	0	0
rs3825932	distal	0	0
rs35343117	distal	0	0
rs6416647	distal	0	0
rs2041670	distal	0	0
rs12924729	distal	0	0
rs2021511	distal	0	0
rs4780355	distal	0	0
rs529866_rs423674	distal	0	0
rs7191700	distal	0	0
rs3986619	distal	0	0
rs12918327	distal	0	0
rs8050588	distal	0	0
rs13332649	distal	0	0
rs9909593	distal	0	0
rs1352312	distal	0	0
rs9894206	distal	0	0
rs11868709	distal	0	0
rs118075465	distal	0	0
rs4807205	distal	0	0
rs670476	distal	0	0
rs2384991	distal	0	0
rs4812772	distal	0	0
rs6074022	distal	0	0
rs1328454	distal	0	0
rs913678	distal	0	0
rs4811190	distal	0	0
rs11698084	distal	0	0
rs9979383	distal	0	0
rs3218251	distal	0	0
rs9611131_rs5757584	distal	0	0
rs3122605	distal	0	0
rs5756391	distal	0	0
rs56886418	distal	0	0
rs9378127	distal	0	0
rs842639	distal	0	0
rs7698247	distal	0	0
rs9274704_rs2395231	distal	0	0
rs2582532	distal	0	0
rs10911363	distal	0	0
rs2371108	distal	0	0
rs1250573	distal	0	0
rs4690055	distal	0	0
rs6498114	distal	0	0
rs78037977	distal	0	0
rs3120630	distal	0	0
rs140068907	distal	0	0
rs11749040	distal	0	0
rs28383323	distal	0	0
rs58166386	distal	0	0
rs6935053	distal	0	0
rs4256472	distal	0	0
rs4771332	distal	0	0
rs35393613	distal	0	0
rs34452045	distal	0	0
rs2230926	distal	0	0
rs3776414	distal	0	0
rs4613763	distal	0	0
rs10795763	distal	0	0
rs2362475	distal	0	0
rs2267407	distal	0	0
rs76815088	distal	0	0
rs194739	distal	0	0
rs2072109	distal	0	0
rs2382817	distal	0	0
rs28410471	distal	0	0
rs6063502	distal	0	0
rs3742130	distal	0	0
rs1022674	distal	0	0
rs10760335	distal	0	0
rs6889239	distal	0	0
rs7170151_rs4924273	distal	0	0
rs11168249	distal	0	0
rs6451493	distal	0	0
rs4256159	distal	0	0
rs16905158	distal	0	0
rs6596075	distal	0	0
rs983494	distal	0	0
rs12529935	distal	0	0
rs660895	distal	0	0
rs9272320	distal	0	0
rs2421184	distal	0	0
rs597325	distal	0	0
rs2921071	distal	0	0
rs883220	distal	0	0
rs12434551	distal	0	0
rs7948458	distal	0	0
rs7774434	distal	0	0
rs10499197	distal	0	0
rs11052754	distal	0	0
rs35703946	distal	0	0
rs9927316	distal	0	0
rs145330264	distal	0	0
rs916287	distal	0	0
rs4733851	distal	0	0
rs17119	distal	0	0
rs4456788	distal	0	0
rs3135388	distal	0	0
rs7329174	distal	0	0
rs11052877	distal	0	0
rs7240004	distal	0	0
rs6062496	distal	0	0
rs2476491	distal	0	0
rs4896477	distal	0	0
rs12722496	distal	0	0
rs17724508	distal	0	0
rs909685	distal	0	0
rs56376240	distal	0	0
rs614226	distal	0	0
rs3134883	distal	0	0
rs9292777	distal	0	0
rs194746	distal	0	0
rs7249065	distal	0	0
rs9603612	distal	0	0
rs13255292	distal	0	0
rs10904115	distal	0	0
rs16910532	distal	0	0
rs7769192	distal	0	0
rs7708392	distal	0	0
rs2281388	distal	0	0
rs2736346	distal	0	0
rs6933213	distal	0	0
rs184950714	distal	0	0
rs2948542	distal	0	0
rs9873580	distal	0	0
rs10065637	distal	0	0
rs4543864	distal	0	0
rs9271209	distal	0	0
rs2040409	distal	0	0
rs79243012_rs80199341	distal	0	0
rs564799_rs564976	distal	0	0
rs112344141	distal	0	0
rs2251396	distal	0	0
rs2779255	distal	0	0
rs917911	distal	0	0
rs12928822	distal	0	0
rs7090504	distal	0	0
rs3024495	distal	0	0
rs532322163	distal	0	0
rs4763879	distal	0	0
rs76830965	distal	0	0
rs3118471	distal	0	0
rs17753641	distal	0	0
rs9271100	distal	0	0
rs2548279	distal	0	0
rs6929819	distal	0	0
rs10821948	distal	0	0
rs13107612	distal	0	0
rs909341	distal	0	0
rs2538470	distal	0	0
rs2084007	distal	0	0
rs4948496	distal	0	0
rs9782955	distal	0	0
rs74203920	distal	0	0
rs56116661	distal	0	0
rs11673987	distal	0	0
rs1860545	distal	0	0
rs9272346	distal	0	0
rs11230563	distal	0	0
rs201847125	distal	0	0
rs7775055	distal	0	0
rs10853845	distal	0	0
rs1858036_rs1858037	distal	0	0
rs9266277	distal	0	0
rs7404928	distal	0	0
rs12946510	distal	0	0
rs3129716	distal	0	0
rs1535	distal	0	0
rs2222631	distal	0	0
rs2930047	distal	0	0
rs12253981	distal	0	0
rs2731763	distal	0	0
rs4705950	distal	0	0
rs13257990	distal	0	0
rs17622517	distal	0	0
rs9656588_rs11185603	distal	0	0
rs11649613	distal	0	0
rs303429	distal	0	0
rs7775228	distal	0	0
rs34655300	distal	0	0
rs3129763_rs9271588	distal	0	0
rs71508903	distal	0	0
rs3783782	distal	0	0
rs12466022	distal	0	0
rs7299679	distal	0	0
rs1819577	distal	0	0
rs210131	distal	0	0
rs36023980	distal	0	0
rs10440635	distal	0	0
rs2289702	promoter	640.848224047939	654.338066713597
rs1131017	promoter	593.948974427819	632.143566827844
rs907611	promoter	227.923861908162	585.780102309249
rs11123810	promoter	23.8553276614452	575.984191254749
rs35675666	promoter	481.56928459414	467.431291928154
rs56179589	promoter	208.855827893061	433.180267054594
rs2297550	promoter	79.680040012038	375.501999669614
rs10849448	promoter	4.70615307606742	326.56058116912
rs1883832	promoter	268.980990468336	326.188564414331
rs180977001	promoter	72.0528264059977	323.685965761218
rs142738614	promoter	69.0506253057478	319.011732477983
rs3747093	promoter	65.8050024946668	307.659037985859
rs2234067	promoter	116.193296636699	281.993825819393
rs45626136	promoter	70.1865932896261	275.372237238292
rs968567	promoter	34.0790395163503	263.553339701326
rs60600003	promoter	31.1579789863774	251.687459046116
rs4807000	promoter	37.5680840382623	245.069619201925
rs2247314	promoter	16.63381690679	232.448869931337
rs74365910	promoter	60.0440220049981	218.966399420444
rs9488914	promoter	0	214.264842726884
rs630923	promoter	23.206203099229	211.779454495328
rs2304206	promoter	58.3400700291806	206.751205534058
rs663743	promoter	53.3093546720051	204.565304801089
rs11785995	promoter	36.513256624661	200.514485011468
rs2189521	promoter	110.838018998415	185.16409520859
rs11542663	promoter	51.2808404150795	175.14722582117
rs17604670	promoter	74.4059029440314	153.674795869908
rs9282641	promoter	23.8553276614452	150.675372906046
rs3181356	promoter	5.84212105994576	147.438613374439
rs479777	promoter	52.2545272584038	147.140350589072
rs45471499	promoter	129.987193583793	142.853644400545
rs4796224	promoter	82.925662823119	142.344362093426
rs381218	promoter	40.8137068493433	141.978305502218
rs2303745	promoter	120.899449712766	140.724103455065
rs922483	promoter	7.54607303576327	137.502255896386
rs11645239	promoter	15.3355677823576	134.904922634108
rs17323934	promoter	61.5045522699845	132.839045779463
rs10789825	promoter	128.526663318807	124.094430488441
rs911760	promoter	15.3355677823576	116.795602172083
rs28999107	promoter	4.3004502246823	114.442323303287
rs840016	promoter	0	109.65375478724
rs3806357	promoter	4.70615307606742	103.489109891862
rs115910061	promoter	86.9015507666932	99.5123668373345
rs3807306	promoter	2.27193596775669	88.6333628480199
rs1059501	promoter	24.3421710831073	88.5029961115712
rs3783637	promoter	0.567983991939171	81.1526687549953
rs6031647	promoter	27.5066533239113	80.1903183555639
rs1738074	promoter	25.0724362156006	73.7998988205617
rs55858457	promoter	31.8882441188706	70.5166637896293
rs8054198	promoter	37.7303651788164	68.4472888095572
rs13385731	promoter	68.0769384624235	67.2631247993883
rs8056814	promoter	0	67.2429941654139
rs4148870	promoter	60.0440220049981	66.6113545715003
rs11227302	promoter	0	66.4467770544513
rs705704_rs705705	promoter	24.5855927939384	59.0148145544696
rs56376587	promoter	10.8728364171213	55.1450314326679
rs10951154	promoter	0	46.1031427338076
rs73954925	promoter	6.49124562216196	45.6088259988736
rs34330	promoter	2.43421710831073	40.2094671010258
rs6478109	promoter	0	36.8876849234294
rs111447985	promoter	26.2084041994789	36.7461460321437
rs1387135542	promoter	4.21930965440527	36.2339331273385
rs117137535	promoter	0.892546273047269	35.7356683661908
rs2071463	promoter	29.3728864402829	34.9930013997201
rs34026809	promoter	0	33.7051775501772
rs151234	promoter	1.94737368664859	30.3953918771264
rs290986	promoter	0	30.3287880057625
rs1415069	promoter	45.2764382145796	28.8787773440766
rs113881148	promoter	2.43421710831073	28.2991023337638
rs41298401	promoter	16.3092546256819	27.818472544445
rs4930642	promoter	24.6667333642154	27.4051053406147
rs2297441	promoter	0	24.1751782308224
rs7769061	promoter	18.9868934448237	20.9029513407371
rs3745672	promoter	4.13816908412825	20.8050722345803
rs1887428	promoter	1.94737368664859	20.5760510442836
rs116785379	promoter	15.3355677823576	20.4383669023491
rs2274471	promoter	0.892546273047269	18.3849770944815
rs7383287	promoter	2.43421710831073	18.2615547705116
rs12135210	promoter	0	18.1435752951895
rs4802307	promoter	0	17.888314309608
rs5029924	promoter	0	16.1394075915162
rs1177478682	promoter	0.567983991939171	15.8012131539411
rs945635	promoter	0.811405702770245	15.1820942877744
rs12461589	promoter	0	14.3290258883559
rs2274351	promoter	0	14.28557143
rs61759532	promoter	0.811405702770245	13.5974280192953
rs2233434	promoter	1.86623311637156	13.2941060869666
rs10200159	promoter	11.1973986982294	12.7255679218511
rs4075958	promoter	0	12.3735034827546
rs61907765	promoter	11.5219609793375	12.3376062576339
rs874628	promoter	0	12.3049601043059
rs35327136	promoter	9.89914957379698	12.1775955770973
rs10936599	promoter	0	11.5166399831974
rs11643872	promoter	5.11185592745254	10.9123050789505
rs887314	promoter	5.11185592745254	10.8811629786992
rs2757041	promoter	0	9.76039213351436
rs115884658	promoter	0	8.79605088360212
rs1050414	promoter	3.81360680302015	8.35816598621135
rs3818818	promoter	0.567983991939171	7.96481252026049
rs62208470	promoter	0	7.94253284864375
rs112586220	promoter	0	7.83336194980424
rs13204572	promoter	4.05702851385122	7.71892553552536
rs28533662	promoter	0	7.44111708755579
rs2245569	promoter	6.00440220049981	7.1875612065759
rs17106304_rs3825568	promoter	0	7.13885675123986
rs748670681	promoter	5.27413706800659	7.13646765162729
rs631106	promoter	1.94737368664859	6.95409920076003
rs12044149	promoter	0	6.74788700299866
rs9357156	promoter	4.3004502246823	6.51845864526874
rs78517564	promoter	0.567983991939171	6.36795566335362
rs558702	promoter	0	6.20829885658035
rs12489120	promoter	0.567983991939171	6.19414843562017
rs10876864	promoter	0.973686843324293	5.71330085004394
rs8126756	promoter	2.83991995969586	5.32648985916228
rs1131665	promoter	5.35527763828361	5.03145919863949
rs3130320	promoter	4.38159079495932	5.01564253515652
rs11574938	promoter	1.21710855415537	4.87283840888182
rs193778	promoter	0	4.81117578400515
rs1953126	promoter	0	4.52578879312865
rs1465697	promoter	0	4.51002568459627
rs2231884	promoter	0	4.07677103427002
rs685985	promoter	0.973686843324293	4.02324328225239
rs3129887	promoter	4.70615307606742	4.00439860940584
rs1061502	promoter	2.02851425692561	3.96633725501257
rs244656	promoter	0	3.76536681497505
rs994379	promoter	0	3.63311695094293
rs13190937_rs2531804	promoter	2.35307653803371	3.49776399606945
rs960709	promoter	0.567983991939171	3.35908735428813
rs2149085	promoter	0	3.00229225013298
rs3809627	promoter	0.73026513249322	2.77698114884215
rs13054355	promoter	2.43421710831073	2.61454562049347
rs9272426	promoter	0	2.46845113742114
rs301807	promoter	0	2.45251375971697
rs870355	promoter	0	2.2916290457565
rs1800797	promoter	0	2.25223486047727
rs176095	promoter	0	2.12717724187768
rs61916675	promoter	0	2.09013334266926
rs3766920	promoter	0	2.03969981057988
rs1437466	promoter	0	2.01907487335353
rs73069541	promoter	0	1.91892024660428
rs1800682	promoter	0	1.90258389919349
rs3766606	promoter	1.37938969470942	1.88172756808247
rs616597	promoter	0	1.78480700881814
rs6689470	promoter	0	1.75626415517547
rs2275806	promoter	0	1.70478858064417
rs2655211	promoter	0	1.66414944252182
rs931127	promoter	0	1.66120013166198
rs10118880	promoter	0	1.66092224843316
rs2284553	promoter	0	1.60461701803322
rs4795397	promoter	0	1.53871453864049
rs4345439	promoter	0	1.49083731386896
rs6087990	promoter	0	1.47663243931115
rs2269368	promoter	0	1.3328425510873
rs35766765	promoter	0.73026513249322	1.31600649931743
rs2263318	promoter	0.567983991939171	1.13862769402159
rs402072	promoter	0	1.1172319907091
rs2266959	promoter	0	1.07429444369542
rs67412457	promoter	0	1.06323878482439
rs2395029	promoter	0	1.05137131675058
rs11190141	promoter	0	0.817193088834609
rs925255	promoter	0	0.815185714250778
rs76286777	promoter	0	0.772820421006805
rs2236262	promoter	0	0.758444521300156
rs61884005	promoter	0	0.755459707304691
rs76827793	promoter	0.73026513249322	0.698730802080075
rs13397985	promoter	0	0.67761006928563
rs12928665	promoter	0	0.650267639322551
rs2548998	promoter	0	0.574277425001283
rs3761849	promoter	0.567983991939171	0.555493062586015
rs2143606	promoter	0	0.528445843416741
rs4844538	promoter	0	0.525200981285513
rs60733400	promoter	0	0
rs34681760	promoter	0	0
rs76166785	promoter	0	0
rs3873304	promoter	0	0
rs9270371	promoter	0	0
rs9274384	promoter	0	0
rs147725790	promoter	0	0
rs5745577	promoter	0	0
rs3807307	promoter	0	0
rs3823536	promoter	0	0
rs9693589	promoter	0	0
rs13277113	promoter	0	0
rs2736345_rs2618476	promoter	0	0
rs1405209	promoter	0	0
rs7848647	promoter	0	0
rs3181354	promoter	0	0
rs3761847	promoter	0	0
rs2071647	promoter	0	0
rs7216796	promoter	0	0
rs4810485	promoter	0	0
rs140135	promoter	0	0
rs2075726	promoter	0	0
rs72698115	promoter	0	0
rs149850873	promoter	0	0
rs523604	promoter	0	0
rs41264285	promoter	0	0
rs3820328	promoter	0	0
rs4239702	promoter	0	0
rs231775	promoter	0	0
rs927292	promoter	0	0
rs1799964	promoter	0	0
rs6908626	promoter	0	0
rs912784	promoter	0	0
rs7299099	promoter	0	0
rs11677002	promoter	0	0
rs3891175	promoter	0	0
rs1465788	promoter	0	0
rs2763979	promoter	0	0
rs16948048	promoter	0	0
rs3135394_rs9268645	promoter	0	0
rs4759229	promoter	0	0
rs3778753	promoter	0	0
rs2187668	promoter	0	0
rs3129882	promoter	0	0
rs30516	promoter	0	0
neg_dist_1	CTRL	0	0
neg_dist_2	CTRL	0	0
neg_dist_3	CTRL	0	0
neg_dist_4	CTRL	0	0
neg_dist_5	CTRL	0	0
neg_dist_6	CTRL	0	0
neg_dist_7	CTRL	0	0
neg_dist_8	CTRL	0	0
neg_dist_9	CTRL	0	0
neg_dist_10	CTRL	0	0
neg_dist_11	CTRL	0	0
neg_dist_12	CTRL	0	0
neg_dist_13	CTRL	0	0
neg_dist_14	CTRL	0	0
neg_dist_15	CTRL	0	0
neg_dist_16	CTRL	0	0
neg_dist_17	CTRL	0	0
neg_dist_18	CTRL	0	0
neg_dist_19	CTRL	0	0
neg_dist_20	CTRL	0	0
neg_des_1	CTRL	0	0
neg_des_2	CTRL	0	0
neg_des_3	CTRL	0	0
neg_des_4	CTRL	0	0
neg_des_5	CTRL	0	0
neg_des_6	CTRL	0	0
neg_des_7	CTRL	0	0
neg_des_8	CTRL	0	0
neg_des_9	CTRL	0	0
neg_des_10	CTRL	0	0
