## Supplementary Tables for "Single-cell CRISPR activation screens in primary B cells discover gene regulatory mechanisms for hundreds of autoimmune risk loci": Table_S11.txt

SNP	TF_Gene_name	MatrixID	alleleDiff	alleleEffectSize
rs10435844	TFAP2A	MA0003.4	0.873465336773008	0.130446244601298
rs10435844	TFAP2B	MA0812.1	0.896100759310103	0.13237371932061
rs10435844	TFAP2C	MA0814.2	0.800805286482093	0.118776812408866
rs10893900	ZNF707	MA1715.1	0.497768023600932	0.0434417906695323
rs10893900	GCM1	MA0646.1	0.536797095828931	0.0750875444378428
rs11123810	ESR1	MA0112.3	-0.987265693221859	-0.0848917001260324
rs11123810	PROX1	MA0794.1	0.831135704628982	0.0937195655454816
rs11123810	ZNF669	MA1985.1	0.685029256457828	0.0800040561496999
rs11123810	ESR1	MA0112.3	-0.987265693221859	-0.0848917001260324
rs11123810	ZNF281	MA1630.2	0.830244700220318	0.0934137767378608
rs112006329	HES1	MA1099.2	0.513990278038235	0.0909291220874334
rs112006329	HES2	MA0616.2	0.682354005210944	0.104170973991529
rs112006329	KLF15	MA1513.1	-0.695881808737679	-0.0909497621418287
rs112006329	KLF17	MA1514.1	0.512231159930217	0.0559650930611637
rs11235667	CDX1	MA0878.3	0.726275501985985	0.102467574625919
rs11235667	CDX4	MA1473.1	0.661922330471168	0.0921689736269813
rs11235667	HOXD9	MA0913.2	0.642465447702264	0.0995796691253785
rs11501246	ASCL1	MA1631.1	0.746182269076036	0.111797869031921
rs11501246	CTCFL	MA1102.2	0.791375673863216	0.112325675464635
rs11501246	HAND2	MA1638.1	-0.991926220447051	-0.166607265493914
rs11501246	MTF1	MA0863.1	-0.779063614786457	-0.0713785381151417
rs11501246	NEUROD1	MA1109.1	-0.755827653748813	-0.112270667358369
rs11501246	NEUROG2	MA1642.1	-0.887482170588691	-0.141263014859761
rs11501246	SNAI1	MA1558.1	0.985696668126306	0.164674347085728
rs11501246	SNAI2	MA0745.2	0.963409650877303	0.136534938121639
rs11501246	SNAI3	MA1559.1	0.994090696351907	0.141796136232671
rs11501246	TCF12	MA1648.1	0.771413293663694	0.137513815981218
rs11501246	TCF3	MA0522.3	0.802696450123897	0.136746221664878
rs11501246	TCF4	MA0830.2	0.795450088292805	0.127662518341738
rs11501246	ZEB1	MA0103.3	0.967574590299664	0.161083258446972
rs11553760	E2F6	MA0471.2	-0.604343122014525	-0.090066667067886
rs11553760	EGR1	MA0162.4	-0.475770379631192	-0.0673789777124171
rs11553760	EGR3	MA0732.1	-0.85964355385634	-0.0909233024708534
rs11553760	EGR4	MA0733.1	-0.559778433124396	-0.0700222912417297
rs11553760	KLF1	MA0493.2	0.960120225417429	0.145418662940032
rs11553760	KLF11	MA1512.1	-0.549057142178401	-0.0771464354985038
rs11553760	KLF4	MA0039.4	0.728013901991616	0.114368249223752
rs11553760	KLF5	MA0599.1	0.764275683181829	0.116997083737804
rs11553760	KLF6	MA1517.1	-0.464287299667334	-0.0753763394387655
rs11553760	KLF7	MA1959.1	0.675553550653184	0.102187231948533
rs11553760	MAZ	MA1522.1	0.978209735822854	0.132096187773752
rs11553760	PATZ1	MA1961.1	0.887474937598855	0.11688686139562
rs11553760	PLAG1	MA0163.1	0.800554016620499	0.0871137905048983
rs11553760	PRDM9	MA1723.1	0.815585644296238	0.0865948714112474
rs11553760	RREB1	MA0073.1	0.694444444444445	0.0751032669921142
rs11553760	SP1	MA0079.5	0.661235959435258	0.0900924521395251
rs11553760	SP3	MA0746.2	-0.59083709471865	-0.0748410985010788
rs11553760	SP4	MA0685.2	0.990044860379042	0.137835384607576
rs11553760	SP9	MA1564.1	-0.556398427148664	-0.0862377112517853
rs11553760	TFDP1	MA1122.1	-0.861716480690783	-0.137405028600754
rs11553760	ZNF135	MA1587.1	-0.517141331177736	-0.0539749582769777
rs11553760	ZNF148	MA1653.1	0.905101227678571	0.117923384481658
rs11553760	ZNF281	MA1630.2	0.812057521683181	0.0913674727567466
rs11553760	ZNF669	MA1985.1	0.919759561118203	0.107418033431765
rs11553760	ZNF740	MA0753.2	0.717882219724292	0.0848132521463832
rs11553760	E2F6	MA0471.2	-0.570709786709842	-0.0850542125483877
rs11553760	EGR3	MA0732.1	-0.506215545718516	-0.053541713856095
rs11553760	EGR4	MA0733.1	-0.552885448465978	-0.0691600526296015
rs11553760	EOMES	MA0800.1	0.821475662874999	0.116035592207905
rs11553760	KLF14	MA0740.2	-0.435338582861223	-0.0635105773924064
rs11553760	KLF9	MA1107.2	0.41307442929967	0.0513649117698274
rs11553760	MGA	MA0801.1	0.705170413544109	0.117798802818757
rs11553760	SP3	MA0746.2	-0.706274835400669	-0.0894635509475336
rs11553760	SP9	MA1564.1	-0.553679465487787	-0.0858162919609059
rs11553760	TBR1	MA0802.1	0.85221948364807	0.121777470654714
rs11553760	TBX15	MA0803.1	0.893720138605759	0.125079661081949
rs11553760	TBX18	MA1565.1	0.724568220458545	0.111916187544699
rs11553760	TBX2	MA0688.1	0.727406910316272	0.121998015868611
rs11553760	TBX20	MA0689.1	0.96355328912439	0.127281156589235
rs11553760	TBX21	MA0690.2	0.850193407616089	0.111354796794436
rs11553760	TBX3	MA1566.2	0.814789827237485	0.114407886999856
rs11553760	TBX5	MA0807.1	0.638633089177326	0.12965534883199
rs11553760	TFDP1	MA1122.1	-0.839064062475199	-0.133792986539897
rs11553760	ZNF135	MA1587.1	-0.766734658300402	-0.0800254566716376
rs117137535	ETV6	MA0645.1	0.968130235638892	0.146493909010809
rs117137535	PLAG1	MA0163.1	-0.518005540166205	-0.0563677467972871
rs117137535	SP5	MA1965.1	-0.960678437339989	-0.150920948291984
rs117137535	ZNF135	MA1587.1	-0.971744424001305	-0.101422689657984
rs117137535	ZNF263	MA0528.2	-0.853223237588377	-0.128054383430414
rs117137535	ZNF460	MA1596.1	-0.974740647613221	-0.0867771286483037
rs11786685	ZNF416	MA1979.1	0.971307093454508	0.134666436202353
rs12044149	HES6	MA1493.1	0.837399990837498	0.108372988493732
rs12044149	SCRT2	MA0744.2	0.940466284313202	0.124874843670225
rs12203592	NFKB1	MA0105.4	0.998232422190083	0.095032787773826
rs12203592	NFKB2	MA0778.1	0.953873558656843	0.109503193684336
rs12203592	REL	MA0101.1	0.694444444444445	0.133451957295374
rs12203592	RELA	MA0107.1	0.897506925207757	0.131333603567086
rs12212594	E2F7	MA0758.1	0.998103366951236	0.0807937161206948
rs12212594	IKZF1	MA1508.1	-0.832387581615839	-0.127056481386794
rs12212594	NFKB1	MA0105.4	0.99937737114764	0.0951417881317353
rs12212594	NFKB2	MA0778.1	0.998858859180213	0.114667435874984
rs12212594	RELA	MA0107.1	0.897506925207756	0.131333603567085
rs12637953	HMBOX1	MA0895.1	0.619495942324766	0.116952473824309
rs12637953	MAF	MA1520.1	-0.439076643842246	-0.0576433461494811
rs12637953	MAFA	MA1521.1	-0.515565729987342	-0.0698388369168066
rs12637953	MAFK	MA0496.3	-0.7764493292754	-0.103487637367389
rs12637953	ZNF768	MA1731.1	-0.462428605217708	-0.0567034387098201
rs12918327	FIGLA	MA0820.1	-0.951595971339751	-0.170218287319914
rs12918327	MYOD1	MA0499.2	-0.928893367547615	-0.139920169624923
rs12918327	SNAI1	MA1558.1	-0.873434944420406	-0.145919463710573
rs12918327	SNAI2	MA0745.2	-0.921848349257433	-0.130644847919869
rs12918327	SNAI3	MA1559.1	-0.946829383443295	-0.135054828232991
rs12918327	TBR1	MA0802.1	-0.99938000439447	-0.142805898589751
rs12918327	TBX18	MA1565.1	-0.900506824770482	-0.13909151387086
rs12918327	TBX20	MA0689.1	-0.980325007149784	-0.12949662686198
rs12918327	TBX21	MA0690.2	-0.999739090732309	-0.13094166844707
rs12918327	TBX3	MA1566.2	-0.998887134325367	-0.140257723610726
rs12918327	ZEB1	MA0103.3	-0.872688609482971	-0.145286499081727
rs12918327	ZNF343	MA1711.1	-0.774130285170047	-0.0740148359277049
rs12919083	MYF6	MA0667.1	-0.949118407782962	-0.123291722314648
rs12919083	MYOD1	MA0499.2	-0.915870399556919	-0.137958506473975
rs12919083	MYF6	MA0667.1	-0.949118407782962	-0.123291722314648
rs12919083	MYOD1	MA0499.2	-0.910363548479129	-0.137129003794956
rs12919083	MYF6	MA0667.1	-0.925604212995546	-0.120237197662709
rs12919083	MYOD1	MA0499.2	-0.919364594403232	-0.138484840661169
rs12919083	SCRT2	MA0744.2	0.734351789680753	0.0975070201504368
rs12924729	ZNF143	MA0088.2	0.990565000205828	0.089527326094413
rs12924729	ZNF76	MA1716.1	0.824920276996874	0.0765963649652067
rs12946510	MEF2A	MA0052.4	0.846956668842129	0.115528042843146
rs12946510	MEF2C	MA0497.1	0.868663418029934	0.114469194327182
rs13190937	ZNF460	MA1596.1	0.929972645534634	0.0827916185690703
rs13257990	SRF	MA0083.3	0.831837902796693	0.0748509895372506
rs13257990	THRA	MA1969.1	0.878079369345159	0.0743622180454693
rs13257990	THRB	MA1576.1	0.966639085533394	0.0827662275845797
rs1328454	HOXA4	MA1496.1	-0.657847537474348	-0.156099911163419
rs1328454	ZNF784	MA1717.1	-0.998008338858115	-0.148286514958437
rs140068907	NFKB1	MA0105.4	0.915968837895944	0.0872012070978675
rs140068907	NFKB2	MA0778.1	0.898531999902253	0.10315006923498
rs140068907	PLAG1	MA0163.1	0.620498614958449	0.0675207234363226
rs140068907	REL	MA0101.1	0.740740740740741	0.142348754448399
rs140068907	RELA	MA0107.1	0.897506925207756	0.131333603567085
rs140068907	TFAP2B	MA0813.1	0.998564765165176	0.133137559026382
rs140068907	THRA	MA1969.1	0.951416883155662	0.0805729780100912
rs1405209	ZBTB7C	MA0695.1	-0.616992774979919	-0.102908918055716
rs1405209	ZFP14	MA1972.1	0.984081820439958	0.1190804905775
rs1405209	ZBTB7C	MA0695.1	-0.626924248219033	-0.104565399634078
rs140522	PRDM9	MA1723.1	0.87996195604898	0.0934300314917922
rs1432296	ASCL1	MA1631.1	0.846116775451746	0.126770705185473
rs1432296	ASCL1	MA1100.2	0.814932473781688	0.15400655893317
rs1432296	HAND2	MA1638.1	0.782745785195792	0.131472615765296
rs1432296	NHLH1	MA0048.2	0.995433058077102	0.139402379240219
rs17106304	CTCF	MA0139.1	-0.980365253204315	-0.106794602014802
rs17106304	KLF1	MA0493.2	0.990044860379043	0.149951012420738
rs17106304	KLF10	MA1511.2	0.778133511110513	0.105793556242871
rs17106304	KLF12	MA0742.2	0.935154625901888	0.124255070948266
rs17106304	KLF14	MA0740.2	0.497633475563842	0.0725986407065706
rs17106304	KLF2	MA1515.1	0.458376307700952	0.0808242504955308
rs17106304	KLF3	MA1516.1	0.783613519663192	0.104886086349976
rs17106304	KLF5	MA0599.1	0.764275683181829	0.116997083737804
rs17106304	KLF7	MA1959.1	0.990036916203521	0.149757383253896
rs17106304	NHLH2	MA1529.1	-0.999643066052615	-0.0972134827699725
rs17106304	PATZ1	MA1961.1	0.652014824345321	0.0858750632523099
rs17106304	PLAG1	MA0163.1	0.800554016620499	0.0871137905048983
rs17106304	PRDM9	MA1723.1	0.615865529660002	0.0653895721687774
rs17106304	SP1	MA0079.5	0.697226394452091	0.0949960973481191
rs17106304	SP3	MA0746.2	0.661311611653626	0.0837680773771395
rs17106304	SP4	MA0685.2	0.990044860379043	0.137835384607576
rs17106304	ZIC1	MA0696.1	-0.993599697690907	-0.0993457263488095
rs17106304	ZIC4	MA0751.1	-0.871200487316251	-0.114820775016641
rs17106304	ZIC5	MA1584.1	-0.975240149573182	-0.095264593037876
rs17106304	ZNF320	MA1976.1	0.430153088234199	0.0402062929577058
rs17106304	CTCF	MA0139.1	-0.974936874172177	-0.106203269777733
rs17106304	GLIS3	MA0737.1	0.460597395963707	0.0410523424309134
rs17106304	KLF17	MA1514.1	0.827646253312099	0.0904265558437432
rs17106304	NHLH2	MA1529.1	-0.999736661208839	-0.097222584729878
rs17106304	RFX7	MA1554.1	0.77134883446672	0.156187544172955
rs17106304	ZIC1	MA0696.1	-0.992193592703561	-0.0992051360068285
rs17106304	ZIC4	MA0751.1	-0.829943952794566	-0.109383327107408
rs17106304	ZIC5	MA1584.1	-0.964032613212516	-0.0941698048558848
rs17724508	CEBPA	MA0102.4	-0.812175182869672	-0.113112575051741
rs17724508	CEBPD	MA0836.2	-0.905121310449853	-0.131873070890532
rs17724508	ZSCAN4	MA1155.1	-0.991307490704843	-0.0887153954840533
rs17724508	CEBPA	MA0102.4	-0.820798753093297	-0.114313589629269
rs17724508	CEBPD	MA0836.2	-0.910012656269036	-0.132585723201903
rs17724508	ZSCAN4	MA1155.1	-0.991307490704843	-0.0887153954840533
rs1800682	HSF1	MA0486.2	-0.969472057555505	-0.0982874718966684
rs1800682	HSF2	MA0770.1	-0.934833683798635	-0.0997847534694464
rs1800682	HSF4	MA0771.1	-0.666059155509481	-0.0867738591849338
rs1800682	ZBTB26	MA1579.1	-0.925858290723156	-0.143672464159462
rs1800682	BCL6	MA0463.2	0.88585471241911	0.0951786811298837
rs1800682	HSF1	MA0486.2	-0.973491983156979	-0.0986950218838004
rs1800682	HSF2	MA0770.1	-0.94823952056439	-0.101215701176943
rs1800682	HSF4	MA0771.1	-0.722531740107632	-0.094131079730879
rs1800682	STAT1	MA0137.3	0.881416949358347	0.118310832995261
rs1800682	STAT3	MA0144.2	0.777421211920848	0.114712470028382
rs1800682	ZBTB26	MA1579.1	-0.933573776479181	-0.144869734694124
rs1800797	ZSCAN31	MA1722.1	0.443329067889634	0.0338721047982594
rs1800797	RUNX3	MA0684.2	0.89435537584997	0.153415680387107
rs1883832	YY2	MA0748.2	0.919813777142457	0.148192942944685
rs1883832	ZBTB33	MA0527.1	0.997169145085828	0.126890739675807
rs2231884	PLAG1	MA0163.1	-0.897506925207756	-0.0976639035418236
rs2231884	ZNF682	MA1599.1	-0.640980988532129	-0.075864129641114
rs2234067	TFAP2A	MA0810.1	0.89621025931763	0.153807299979078
rs2234067	TFAP2B	MA0811.1	0.964536279800684	0.16143955216451
rs2234067	TFAP2C	MA0524.2	0.932889405076423	0.159381956431682
rs2234067	TFAP2E	MA1569.1	0.99990643055983	0.171831576026028
rs2234067	ZNF454	MA1712.1	0.424730962804929	0.0495229503721839
rs2234067	ZNF682	MA1599.1	0.412783631644228	0.0488555378475439
rs2234067	ZNF93	MA1721.1	-0.438721775067497	-0.0488893658650002
rs2234067	NHLH1	MA0048.2	0.99223147475416	0.138954023292089
rs2234067	NHLH2	MA1529.1	0.997354533321828	0.0969909270951041
rs2234067	ZNF454	MA1712.1	0.400360171711891	0.0466813551424391
rs2234067	ZNF549	MA1728.1	-0.407045960150984	-0.062790506776776
rs2234067	ZNF610	MA1713.1	0.669766534936745	0.0839077928185567
rs2234067	ZNF93	MA1721.1	-0.449668767535592	-0.0501092540727641
rs2531804	ZNF189	MA1725.1	0.90099118423526	0.127244126334465
rs2531804	ZNF341	MA1655.1	0.428917698944607	0.0692873227857182
rs2531804	FERD3L	MA1485.1	0.483017453929919	0.0513943874596797
rs2548279	VENTX	MA0724.1	0.589924984555483	0.101028857770122
rs2548279	GATA1	MA0035.4	0.617907994252084	0.10840542745618
rs2548998	EGR1	MA0162.4	-0.818510250340479	-0.115918069464155
rs2548998	EGR3	MA0732.1	-0.976273371647369	-0.10325907600462
rs2548998	EGR4	MA0733.1	-0.713595042946438	-0.0892631029869388
rs2548998	GLIS2	MA0736.1	-0.988611012485179	-0.108389588705774
rs2548998	KLF1	MA0493.2	-0.990044860379042	-0.149951012420738
rs2548998	KLF17	MA1514.1	-0.972438969644397	-0.106246245230113
rs2548998	KLF4	MA0039.4	-0.867557163988277	-0.13628997149014
rs2548998	KLF5	MA0599.1	-0.978577510733861	-0.149802901605628
rs2548998	KLF7	MA1959.1	-0.990036916203521	-0.149757383253896
rs2548998	PATZ1	MA1961.1	-0.828474105404958	-0.10911602550753
rs2548998	PRDM9	MA1723.1	-0.982084924411362	-0.104272945875243
rs2548998	RREB1	MA0073.1	-0.694444444444445	-0.0751032669921142
rs2548998	EGR1	MA0162.4	-0.819725888979324	-0.116090229170307
rs2548998	EGR3	MA0732.1	-0.983163466018387	-0.103987831698464
rs2548998	EGR4	MA0733.1	-0.742675718677798	-0.0929007842998861
rs2548998	GLIS2	MA0736.1	-0.989532364780133	-0.108490604165892
rs2548998	KLF1	MA0493.2	-0.990044860379042	-0.149951012420738
rs2548998	KLF17	MA1514.1	-0.971857715030144	-0.106182738807381
rs2548998	KLF4	MA0039.4	-0.870616239519787	-0.136770540764744
rs2548998	KLF5	MA0599.1	-0.813304553837433	-0.124502536301443
rs2548998	KLF7	MA1959.1	-0.990036916203521	-0.149757383253896
rs2548998	PATZ1	MA1961.1	-0.662057771656287	-0.0871977919746741
rs2548998	PRDM9	MA1723.1	-0.982084924411362	-0.104272945875243
rs2548998	RREB1	MA0073.1	-0.694444444444445	-0.0751032669921142
rs2930047	ZKSCAN5	MA1652.1	0.926865797776442	0.125928296872466
rs3024495	TBX18	MA1565.1	0.459142034808365	0.0709186859516804
rs3024495	ZKSCAN5	MA1652.1	0.900689299995378	0.122371836172801
rs3120630	FERD3L	MA1485.1	-0.997523967881733	-0.106139297635131
rs3120630	FERD3L	MA1485.1	-0.997523967881733	-0.106139297635131
rs3120630	FERD3L	MA1485.1	-0.996310967954567	-0.106010231101949
rs3120630	TP63	MA0525.2	0.931931725919453	0.0734827650389082
rs3129716	ZNF418	MA1980.1	-0.927372705781336	-0.0955288315341858
rs33384	FOXH1	MA0479.1	-0.685072695464966	-0.097725538700248
rs34026809	CTCFL	MA1102.2	0.89789484042638	0.127444711504407
rs34026809	EBF1	MA0154.4	0.730037940734279	0.0960422860811887
rs34026809	EBF3	MA1637.1	0.700939164480406	0.0999833481812035
rs34026809	MYCN	MA0104.4	0.851308330715836	0.126720706667371
rs34026809	PLAG1	MA0163.1	0.542936288088643	0.0590806330067822
rs34026809	TFAP2A	MA0810.1	0.452259528819422	0.0776166265609238
rs34026809	ZNF320	MA1976.1	0.510651040561561	0.0477304148164036
rs34330	RREB1	MA0073.1	-0.840277777777778	-0.0908749530604581
rs34659678	EWSR1-FLI1	MA0149.1	0.943307226771093	0.056117370494303
rs34659678	KLF17	MA1514.1	-0.970939553950151	-0.106082422828373
rs34659678	PRDM9	MA1723.1	-0.784008766475035	-0.0832421938676704
rs34659678	ZFP14	MA1972.1	-0.565428026183163	-0.0684205777869734
rs34659678	ZNF320	MA1976.1	-0.931294342608196	-0.087047830628087
rs34681760	MAFK	MA0496.3	0.800102172223161	0.106640163541852
rs34681760	NHLH2	MA1529.1	0.997354533321828	0.0969909270951041
rs34681760	ZFP57	MA1583.1	-0.937224550126538	-0.145333572317477
rs34681760	ZIC1	MA0696.1	0.52839007493001	0.0528314329316085
rs34681760	SP1	MA0079.5	0.99003494008489	0.1348908421923
rs34681760	SP4	MA0685.2	0.990044860379042	0.137835384607576
rs34681760	ZFP57	MA1583.1	-0.933402887469033	-0.144740954586611
rs34681760	ZFP57	MA1583.1	-0.917657637320112	-0.142299369535445
rs35343117	CTCF	MA0139.1	-0.708854510010698	-0.0772179909840332
rs35343117	CTCF	MA1929.1	-0.555147505292868	-0.0499862385566348
rs35343117	PRDM9	MA1723.1	-0.863174514145362	-0.0916476234968329
rs35343117	ZNF135	MA1587.1	-0.647267768967612	-0.0675564854669332
rs35343117	ZNF460	MA1596.1	-0.849784896353212	-0.0756528348897676
rs35343117	CTCF	MA0139.1	-0.66449334119647	-0.0723855743383571
rs35343117	CTCF	MA1929.1	-0.558903727219227	-0.0503244539020926
rs35343117	PRDM9	MA1723.1	-0.83811460889598	-0.0889868860404732
rs35343117	ZNF135	MA1587.1	-0.520702286584181	-0.0543466215108007
rs35343117	ZNF460	MA1596.1	-0.860176287748836	-0.0765779374903218
rs35677470	HAND2	MA1638.1	0.910353882597537	0.152906101164445
rs35677470	MSC	MA0665.1	0.979058171745153	0.125127935656395
rs35677470	NEUROG2	MA1642.1	0.948229536109031	0.150932342630592
rs35677470	SPDEF	MA0686.1	-0.997551413833953	-0.130531900784736
rs35677470	TWIST1	MA1123.2	0.942745814188275	0.147276541004489
rs35677470	ZBTB18	MA0698.1	0.96246510088032	0.118272916848125
rs35677470	SPDEF	MA0686.1	-0.997551413833953	-0.130531900784736
rs36023980	NFIB	MA1643.1	0.830010257874866	0.0778128717069646
rs36023980	ZNF707	MA1715.1	-0.808108942521946	-0.0705262247768657
rs36023980	KLF1	MA0493.2	0.990044860379043	0.149951012420738
rs36023980	KLF10	MA1511.2	0.990044860379043	0.134604621345757
rs36023980	KLF11	MA1512.1	0.745281593975106	0.104717367284771
rs36023980	KLF12	MA0742.2	0.75098478142119	0.0997842118425747
rs36023980	KLF13	MA0657.1	0.971744963596164	0.0886837501874101
rs36023980	KLF14	MA0740.2	0.990044860379043	0.144435442210969
rs36023980	KLF15	MA1513.1	0.979177262140413	0.127975667661013
rs36023980	KLF16	MA0741.1	0.815824500652269	0.115255237745858
rs36023980	KLF2	MA1515.1	0.693039901817718	0.122201845267399
rs36023980	KLF3	MA1516.1	0.913147595645215	0.122224126005742
rs36023980	KLF5	MA0599.1	0.897399030768257	0.137375912722895
rs36023980	KLF6	MA1517.1	0.847433168119405	0.137579490495658
rs36023980	KLF7	MA1959.1	0.990036916203521	0.149757383253896
rs36023980	SP3	MA0746.2	0.723398128776129	0.091632551671474
rs36023980	SP4	MA0685.2	0.990044860379043	0.137835384607576
rs36023980	SP8	MA0747.1	0.728281366983598	0.110525554672795
rs36023980	SP9	MA1564.1	0.577713382943339	0.0895413744425417
rs36023980	ZNF320	MA1976.1	0.482950182544011	0.0451412231004836
rs36023980	ZNF707	MA1715.1	-0.756577357781416	-0.0660289002983409
rs36023980	ZNF707	MA1715.1	-0.817478321565679	-0.0713439201365975
rs3745672	KLF9	MA1107.2	0.41219612572371	0.0512556966199989
rs3745672	MITF	MA0620.3	-0.924355967384191	-0.127547543472032
rs3745672	SP8	MA0747.1	0.418097671345778	0.0634514064588679
rs3745672	SREBF1	MA0829.2	-0.915877407389139	-0.122898521238038
rs3745672	TFAP2B	MA0813.1	0.675449376060527	0.090056934023419
rs3745672	USF1	MA0093.3	-0.943778804782609	-0.126656750937553
rs3761847	CTCF	MA1930.1	0.587956293464364	0.0481940120719609
rs3761847	PLAG1	MA0163.1	-0.54016620498615	-0.0587792012057273
rs3761847	TFAP2A	MA0003.4	-0.914668069252673	-0.136599598939481
rs3761847	TFAP2A	MA0810.1	-0.767454132793366	-0.13171021732401
rs3761847	TFAP2B	MA0811.1	-0.743350955105027	-0.124418591406448
rs3761847	TFAP2C	MA0814.2	-0.879744390782943	-0.130485195634525
rs3761847	TFAP2E	MA1569.1	-0.99990643055983	-0.171831576026028
rs3761847	E2F6	MA0471.2	0.799834739788738	0.119201239484198
rs3761847	E2F8	MA0865.2	0.916627325275354	0.141374203546722
rs3761847	KLF1	MA0493.2	0.990044860379043	0.149951012420738
rs3761847	KLF10	MA1511.2	0.990044860379043	0.134604621345757
rs3761847	KLF12	MA0742.2	0.828265297669132	0.110052562940176
rs3761847	KLF14	MA0740.2	0.990044860379042	0.144435442210969
rs3761847	KLF15	MA1513.1	0.94312718668223	0.123264025903824
rs3761847	KLF16	MA0741.1	0.866443314554125	0.122406387810617
rs3761847	KLF2	MA1515.1	0.749272675086317	0.132117217585649
rs3761847	KLF4	MA0039.4	0.803685363897864	0.126255951629906
rs3761847	KLF5	MA0599.1	0.931142765553444	0.142541481445235
rs3761847	KLF7	MA1959.1	0.635190720371631	0.0960817708846504
rs3761847	PATZ1	MA1961.1	0.469294943048036	0.0618095347121971
rs3761847	PLAG1	MA0163.1	-0.581717451523546	-0.0633006782215524
rs3761847	SP1	MA0079.5	0.904206682428461	0.12319686505026
rs3761847	SP2	MA0516.3	0.990044860379042	0.139368783913213
rs3761847	SP4	MA0685.2	0.81482941007506	0.113441652617904
rs3761847	SP5	MA1965.1	0.986608265927218	0.154994480253697
rs3761847	SP8	MA0747.1	0.780985939594253	0.118524114550432
rs3761847	SP9	MA1564.1	0.687646091419071	0.106580145057405
rs3761847	TFAP2A	MA0810.1	-0.888603881679885	-0.152501896035171
rs3761847	TFAP2A	MA0003.4	-0.912808256177319	-0.136321848213577
rs3761847	TFAP2B	MA0811.1	-0.920910067618915	-0.154137601678299
rs3761847	TFAP2C	MA0814.2	-0.858120320921537	-0.127277876536112
rs3761847	TFAP2E	MA1569.1	-0.99990643055983	-0.171831576026028
rs3761847	TFDP1	MA1122.1	0.896600351581721	0.14296743733365
rs3761847	ZNF148	MA1653.1	0.630180811543367	0.0821046882492822
rs3761847	ZNF281	MA1630.2	0.923597728140525	0.103917257104104
rs3761847	ZNF740	MA0753.2	0.791148201986254	0.0934691654098746
rs3766606	OSR2	MA1646.1	-0.59707423329637	-0.100508283319974
rs3766606	ZNF317	MA1593.1	0.857853412837859	0.125942668431748
rs3783782	HOXD8	MA0910.2	0.999700755593805	0.206655047275643
rs3783782	TEAD1	MA0090.3	0.559694660069175	0.0786065303008447
rs3806357	CTCFL	MA1102.2	-0.937088456284174	-0.133007744992203
rs3806357	E2F6	MA0471.2	-0.570709786709842	-0.0850542125483877
rs3806357	E2F8	MA0865.2	-0.90108174877806	-0.138976562285788
rs3806357	HES7	MA0822.1	-0.937723702008942	-0.093273578797206
rs3806357	KLF15	MA1513.1	-0.999824106240172	-0.130674151133743
rs3806357	SP2	MA0516.3	-0.781662456748181	-0.110034757400691
rs3806357	TFDP1	MA1122.1	-0.839064062475199	-0.133792986539897
rs3806357	ZBTB7C	MA0695.1	0.626924248219032	0.104565399634078
rs3806357	CTCFL	MA1102.2	-0.937842522176115	-0.133114775020361
rs3806357	E2F6	MA0471.2	-0.530053848572687	-0.078995163125726
rs3806357	E2F8	MA0865.2	-0.916424332581747	-0.141342895369894
rs3806357	HES7	MA0822.1	-0.948425983390566	-0.0943381142073915
rs3806357	KLF15	MA1513.1	-0.999824106240172	-0.130674151133743
rs3806357	SP2	MA0516.3	-0.683623436749256	-0.0962337878284008
rs3806357	TFDP1	MA1122.1	-0.858942715194996	-0.136962737736159
rs3806357	ZNF135	MA1587.1	0.864729219709949	0.0902533229135512
rs3806357	ZNF460	MA1596.1	0.580242519608774	0.0516565918273741
rs3825932	ZBTB26	MA1579.1	-0.806299389069659	-0.125119601172902
rs3862469	GLIS2	MA0736.1	0.514098522644322	0.0563648661808729
rs3862469	MAFK	MA0496.3	-0.500678742223	-0.0667320559875917
rs3862469	MZF1	MA0056.2	0.683596840239522	0.106527116026055
rs3862469	ZIC5	MA1584.1	0.536088873097991	0.0523668845567574
rs3873304	PLAGL2	MA1548.1	-0.787175	-0.123296794103885
rs3873304	ZNF816	MA1719.1	-0.879409424294907	-0.0935629714735891
rs443198	EBF1	MA0154.4	0.887160565708597	0.116713014622273
rs443198	EBF3	MA1637.1	0.851532545559989	0.121464285782152
rs443198	PKNOX2	MA0783.1	-0.918775767445184	-0.083892889672428
rs443198	TGIF1	MA0796.1	-0.9908392975812	-0.0870786721340499
rs443198	TGIF2	MA0797.1	-0.821303515706988	-0.0827692369813624
rs443198	ZNF16	MA1654.1	0.909775776501101	0.0640009628463437
rs443198	ZNF343	MA1711.1	0.911299168843878	0.0871295953086467
rs443198	PKNOX2	MA0783.1	-0.925765608448571	-0.0845311280553966
rs443198	TGIF1	MA0796.1	-0.989490197176021	-0.0869601081326571
rs443198	TGIF2	MA0797.1	-0.802406765860707	-0.0808648623667499
rs443198	ZNF574	MA1982.1	0.765845075692925	0.0905308419425218
rs443198	PKNOX2	MA0783.1	-0.897029595434647	-0.0819072591476369
rs443198	TGIF1	MA0796.1	-0.987991196725823	-0.0868283703533318
rs443198	TGIF2	MA0797.1	-0.798458191265962	-0.0804669333428011
rs4690055	EGR2	MA0472.2	-0.852216363016788	-0.101832583716711
rs4690055	ZNF684	MA1600.1	0.610129693369734	0.0519488201748556
rs4690055	ZNF76	MA1716.1	0.48542023258133	0.0450727498560881
rs4705950	PRDM1	MA0508.3	0.893280847239605	0.136167723745054
rs4705950	ZNF282	MA1154.1	0.665843873795974	0.0602602722699481
rs4705950	ZNF669	MA1985.1	-0.958482077363197	-0.111940407235099
rs4733851	ZNF8	MA1718.1	0.979293186020925	0.0700358703165704
rs4768412	PAX3	MA1546.1	-0.629652282878463	-0.0765349128798103
rs4768412	ZNF410	MA0752.1	0.995006012391842	0.078486108562496
rs4924273	CTCF	MA1930.1	-0.955113659549741	-0.078289423465836
rs4924273	ZNF549	MA1728.1	0.873351836738056	0.134722389586841
rs62208470	ZNF320	MA1976.1	-0.963394568149131	-0.0900482300379933
rs6456426	RUNX2	MA0511.2	-0.999777171188926	-0.162524656846038
rs6486730	CREB3L4	MA1474.1	-0.767692209005181	-0.11968513792601
rs6486730	GLIS1	MA0735.1	0.994437876130899	0.0773968819124696
rs6486730	HEY2	MA0649.1	-0.991326151645088	-0.152379707704913
rs6486730	CREB3L4	MA1474.1	-0.833219075380519	-0.129900940493753
rs6486730	HEY2	MA0649.1	-0.98747099438869	-0.151787119952727
rs6589706	ZBTB18	MA0698.1	-0.920016239230342	-0.113056571154517
rs6589706	ZBTB18	MA0698.1	-0.938339413806208	-0.11530822194271
rs663743	HIC2	MA0738.1	-0.490205715005481	-0.108172057122005
rs663743	PLAG1	MA0163.1	-0.753462603878116	-0.0819894498869631
rs663743	PPARG	MA0066.1	0.743162901307967	0.0705417607223476
rs663743	PRDM9	MA1723.1	-0.62765180246227	-0.0666409806319695
rs663743	ZNF701	MA1987.1	-0.881693494703209	-0.0934128368110207
rs663743	PLAG1	MA0163.1	-0.814404432132964	-0.0886209495101733
rs663743	PRDM9	MA1723.1	-0.565490695534409	-0.0600410201019583
rs663743	ZNF701	MA1987.1	-0.904495912669671	-0.095828686038892
rs6931740	EHF	MA0598.3	-0.910232853748468	-0.128865265497078
rs6931740	ELF1	MA0473.3	-0.796747931540236	-0.10901955941143
rs6931740	ELF3	MA0640.2	-0.891701573734395	-0.13012536951511
rs6931740	ETV1	MA0761.2	-0.527012488061901	-0.0767390962440865
rs6931740	ETV6	MA0645.1	-0.984074950254545	-0.148906604623572
rs6931740	ETV7	MA1708.1	-0.991714810302577	-0.164361661278869
rs6931740	GABPA	MA0062.3	-0.834961119316628	-0.12064052210542
rs6931740	IKZF1	MA1508.1	-0.823142607335749	-0.125645319172841
rs6931740	IRF2	MA0051.1	0.85207100591716	0.0944881889763779
rs6931740	IRF7	MA0772.1	0.941296915649645	0.100753964174231
rs6931740	PRDM1	MA0508.3	0.882851980590269	0.13457799411269
rs6931740	SPIB	MA0081.2	-0.921698364747785	-0.108018269440093
rs6931740	SPIC	MA0687.1	-0.688065858885889	-0.0918973265035911
rs6931740	ZNF530	MA1981.1	-0.437369697973314	-0.0455849907217611
rs6931740	EHF	MA0598.3	-0.914089772620284	-0.129411304757659
rs6931740	ELF1	MA0473.3	-0.795625539698702	-0.108865981775133
rs6931740	ELF3	MA0640.2	-0.896131976843257	-0.130771895055294
rs6931740	ETV1	MA0761.2	-0.527652723751316	-0.0768323219442395
rs6931740	ETV6	MA0645.1	-0.987175096362458	-0.149375707338408
rs6931740	ETV7	MA1708.1	-0.991424580624408	-0.164313560119584
rs6931740	GABPA	MA0062.3	-0.835149405135294	-0.120667726844591
rs6931740	IKZF1	MA1508.1	-0.843369312133596	-0.128732743827442
rs6931740	SPIB	MA0081.2	-0.931481935398905	-0.109164853193627
rs6931740	SPIC	MA0687.1	-0.728909950965873	-0.0973524189444436
rs6931740	EHF	MA0598.3	-0.91060610396187	-0.128918108006166
rs6931740	ELF1	MA0473.3	-0.800862236278566	-0.109582522516951
rs6931740	ELF3	MA0640.2	-0.894258326189289	-0.130498474562529
rs6931740	ETV1	MA0761.2	-0.528036693749787	-0.0768882324043044
rs6931740	ETV6	MA0645.1	-0.983927324249406	-0.148884266399056
rs6931740	ETV7	MA1708.1	-0.989102743199059	-0.163928750845299
rs6931740	GABPA	MA0062.3	-0.835163405875655	-0.120669749761094
rs6931740	IKZF1	MA1508.1	-0.846824707536563	-0.129260178872602
rs6931740	SPIB	MA0081.2	-0.929582560876892	-0.108942256347703
rs6931740	SPIC	MA0687.1	-0.647221766805904	-0.0864422340627387
rs6931740	ZNF530	MA1981.1	-0.428780867046346	-0.0446898171879501
rs7069750	REST	MA0138.2	0.96113346809077	0.0731615490924284
rs7069750	ZBTB12	MA1649.1	0.844621784702829	0.1485851870056
rs7090512	MTF1	MA0863.1	-0.973155588020453	-0.089161426503689
rs7090530	RARB	MA1552.1	0.422355823617592	0.0473437924425773
rs7090530	RARG	MA1553.1	0.470956367939897	0.0530641184009758
rs7173565	PAX1	MA0779.1	0.651423798500699	0.0630026833359827
rs7173565	PAX2	MA0067.2	0.712700050610993	0.07988605507114
rs7173565	PAX9	MA0781.1	0.8139586984365	0.0703312449140567
rs73954925	KLF1	MA0493.2	0.990044860379042	0.149951012420738
rs73954925	KLF2	MA1515.1	0.959452787471985	0.16917770646179
rs73954925	KLF3	MA1516.1	0.9885648214831	0.132318665549812
rs73954925	KLF4	MA0039.4	0.835330158313424	0.131227229959142
rs73954925	KLF5	MA0599.1	0.999853076216911	0.153059814223895
rs73954925	ZIC4	MA0751.1	0.470219017895253	0.0619730048919241
rs73954925	ZNF93	MA1721.1	-0.884245340326924	-0.0985366954968527
rs73954925	ZNF93	MA1721.1	-0.883454776768295	-0.0984485983171506
rs74405933	NFKB1	MA0105.4	-0.966928763624085	-0.0920526462006641
rs74405933	NFKB2	MA0778.1	-0.999133271064743	-0.114698937930438
rs74405933	REL	MA0101.1	-0.694444444444445	-0.133451957295374
rs74405933	RELA	MA0107.1	-0.800554016620499	-0.117146331576814
rs74405933	RELB	MA1117.1	-0.666919744012403	-0.113568028911127
rs74405933	NFKB1	MA0105.4	-0.951084917056327	-0.0905442951644481
rs74405933	NFKB2	MA0778.1	-0.99900869085638	-0.114684636317229
rs74405933	REL	MA0101.1	-0.648148148148148	-0.124555160142349
rs74405933	RELA	MA0107.1	-0.753462603878116	-0.110255370895825
rs74405933	RELB	MA1117.1	-0.666919744012403	-0.113568028911127
rs74405933	SNAI3	MA1559.1	0.982722926619539	0.140174648543924
rs74405933	SREBF1	MA0829.2	0.915341414758625	0.122826598182449
rs74405933	THRB	MA1576.1	0.557450556325208	0.0477304097283668
rs756705647	BCL6B	MA0731.1	0.994811941305448	0.0665450019123357
rs760517	ETV6	MA0645.1	0.968130235638892	0.146493909010809
rs760517	KLF1	MA0493.2	-0.727076573927993	-0.110122149743966
rs760517	KLF2	MA1515.1	-0.626631606022804	-0.110492250674191
rs760517	KLF5	MA0599.1	-0.674324412894226	-0.103227135885549
rs760517	SP5	MA1965.1	-0.960678437339989	-0.150920948291984
rs760517	ZFP14	MA1972.1	-0.984081820439958	-0.1190804905775
rs760517	ZNF281	MA1630.2	-0.5001501997502	-0.056273673391066
rs760517	ZNF343	MA1711.1	0.997527246728941	0.0953738884971277
rs760517	ZNF740	MA0753.2	-0.797188202399967	-0.0941827533271924
rs7698247	HNF4A	MA1494.1	-0.8258229216114	-0.0758882577439963
rs7698247	NR2C2	MA0504.1	-0.544421487603306	-0.0642430360391664
rs7698247	PPARD	MA1550.1	-0.596515173542173	-0.0560836120698169
rs7698247	RXRB	MA0855.1	-0.893306936865432	-0.0746224476797145
rs7698247	RXRG	MA0856.1	-0.804147419741012	-0.0695850973209517
rs7780850	THRA	MA1969.1	-0.462957986204426	-0.0392066866822063
rs7780850	EBF1	MA0154.4	0.864170837444679	0.113688533378694
rs7780850	EBF3	MA1637.1	0.826011819823423	0.117823959008505
rs7780850	TFAP2A	MA0810.1	0.691128096428982	0.118611168915159
rs7780850	TFAP2B	MA0811.1	0.754615853696791	0.126304057222424
rs7780850	TFAP2C	MA0524.2	0.74823205111261	0.12783368266622
rs7780850	THRA	MA1969.1	-0.536056615605125	-0.0453972161583441
rs7780850	ZNF343	MA1711.1	0.745783046298854	0.0713045476542084
rs7780850	ZNF682	MA1599.1	0.866885841133287	0.102601389140086
rs8062446	KLF17	MA1514.1	-0.963025023395188	-0.105217701050993
rs8062446	SP8	MA0747.1	-0.418097671345778	-0.063451406458868
rs8062446	ZNF324	MA1977.1	-0.990036916203521	-0.10396136161672
rs907611	TFAP2A	MA0003.4	-0.898987549696342	-0.134257817527665
rs907611	TFAP2B	MA0812.1	-0.997827015869896	-0.147400916645774
rs907611	TFAP2C	MA0814.2	-0.886111070440254	-0.1314295124717
rs907611	TFAP2E	MA1569.1	-0.999906430559831	-0.171831576026028
rs907611	ZFP42	MA1651.1	-0.933818286897305	-0.10555305657402
rs9270371	ZNF708	MA1730.1	-0.936332179930796	-0.113629530442132
rs9270371	FOXC1	MA0032.2	0.976564410540593	0.160759701870385
rs9270371	RORA	MA0072.1	0.946676406135865	0.114601525367525
rs9270371	ZNF708	MA1730.1	-0.942041522491349	-0.114322393432633
rs9274704	PLAG1	MA0163.1	0.709141274238227	0.0771665410700828
rs9274704	ZNF263	MA0528.2	0.788178905355712	0.118292328797163
rs9274704	ZNF281	MA1630.2	0.890954980992107	0.100244505813522
rs9274704	ZNF530	MA1981.1	0.982116605113127	0.102361403954649
rs9591325	ATF6	MA1466.1	0.913160106317743	0.0906010380152632
rs9591325	CREB3	MA0638.1	0.742819239631511	0.0889958468243013
rs9591325	CREB3L1	MA0839.1	0.967418347303273	0.101732985957777
rs9591325	CREB3L4	MA1474.1	0.689565272106076	0.107504952809082
rs9591325	GMEB2	MA0862.1	-0.402872299382715	-0.0753783597176537
rs9591325	PBX3	MA1114.1	0.827058402363375	0.106071073322271
rs9591325	PKNOX1	MA0782.2	0.862396214645428	0.119091319488571
rs9591325	XBP1	MA0844.1	0.73586112982838	0.0885950671299166
rs9603612	CREB3L4	MA1475.1	0.878721449228043	0.135654581343631
rs9603612	CREM	MA0609.2	0.611479543510781	0.0868569859775453
rs9603612	RUNX3	MA0684.2	-0.892938397557023	-0.153172615164069
rs9603612	TFAP2A	MA0003.4	-0.904449255804779	-0.135073487046496
rs9603612	TFAP2C	MA0814.2	-0.878874195325293	-0.130356126753017
rs9603612	ELK1	MA0028.2	0.894643344136663	0.115920180025641
rs9603612	ELK3	MA0759.2	0.881541294645574	0.115943152875305
rs9603612	ETV3	MA0763.1	0.561425768440199	0.0872940611680976
rs9603612	ETV5	MA0765.3	0.797290245205232	0.104337258455964
rs9603612	FEV	MA0156.3	0.863921631873029	0.109656440149021
rs9603612	RUNX3	MA0684.2	-0.89625799970106	-0.153742052141018
rs9603612	TFAP2A	MA0003.4	-0.899849044912582	-0.134386476114296
rs9603612	TFAP2C	MA0814.2	-0.888392519973386	-0.131767900976111
rs9693589	KLF10	MA1511.2	-0.520260000258963	-0.0707335628300624
rs9693589	KLF12	MA0742.2	-0.900699501695212	-0.119676978957646
rs9693589	KLF14	MA0740.2	-0.5874377120131	-0.0856999809822032
rs9693589	KLF15	MA1513.1	-0.999824106240172	-0.130674151133743
rs9693589	KLF3	MA1516.1	-0.696041368112693	-0.0931646190463916
rs9693589	KLF4	MA0039.4	0.56886404516711	0.0893664045619459
rs9693589	KLF7	MA1959.1	-0.486777941123741	-0.0736321944114503
rs9693589	KLF9	MA1107.2	0.413074429299669	0.0513649117698273
rs9693589	SP1	MA0079.5	-0.531835796571062	-0.0724618653371284
rs9693589	SP2	MA0516.3	-0.781662456748181	-0.110034757400691
rs9693589	SP3	MA0746.2	-0.706274835400669	-0.0894635509475336
rs9693589	SP4	MA0685.2	-0.520244032179154	-0.0724290778478021
rs9693589	SP9	MA1564.1	-0.553679465487787	-0.0858162919609059
rs9693589	GLIS2	MA0736.1	0.894713257434349	0.0980948024634377
rs9693589	GLIS3	MA0737.1	0.959212204073495	0.0854931187423368
rs9693589	KLF10	MA1511.2	-0.641920800319521	-0.0872743344457078
rs9693589	KLF11	MA1512.1	-0.549057142178402	-0.0771464354985039
rs9693589	KLF12	MA0742.2	-0.900699501695212	-0.119676978957646
rs9693589	KLF14	MA0740.2	-0.659650358931837	-0.0962349233957613
rs9693589	KLF15	MA1513.1	-0.999824106240172	-0.130674151133743
rs9693589	KLF3	MA1516.1	-0.765816776701628	-0.102504005550991
rs9693589	KLF6	MA1517.1	-0.464287299667334	-0.0753763394387655
rs9693589	KLF7	MA1959.1	-0.616898936657623	-0.093314874399052
rs9693589	PLAG1	MA0163.1	0.897506925207756	0.0976639035418236
rs9693589	PRDM9	MA1723.1	0.982084924411362	0.104272945875243
rs9693589	RREB1	MA0073.1	0.840277777777778	0.0908749530604581
rs9693589	SP2	MA0516.3	-0.577603370861072	-0.0813093250645843
rs9693589	SP3	MA0746.2	-0.759885315071141	-0.0962543689675472
rs9693589	SP4	MA0685.2	-0.520244032179154	-0.0724290778478021
rs9693589	SP9	MA1564.1	-0.556398427148664	-0.0862377112517853
rs9693589	VEZF1	MA1578.1	0.978121	0.160892786757932
rs9693589	ZIC1	MA0696.1	0.985277452330385	0.0985136211135567
rs9693589	ZIC4	MA0751.1	0.427725990429031	0.0563725921080595
rs9693589	ZIC5	MA1584.1	0.864724713844704	0.0844690899880019
rs9693589	ZNF320	MA1976.1	0.697223366300742	0.0651692797034688
rs9693589	ZNF701	MA1987.1	0.9506755994757	0.100721288256682
rs9693589	ZNF740	MA0753.2	0.927320495716688	0.109557062234992
rs9693589	KLF10	MA1511.2	-0.608304000302788	-0.0827038580782268
rs9693589	KLF11	MA1512.1	-0.529264695130582	-0.07436545584769
rs9693589	KLF12	MA0742.2	-0.857086683718391	-0.11388209366075
rs9693589	KLF14	MA0740.2	-0.583380821736766	-0.0851081302848122
rs9693589	KLF15	MA1513.1	-0.999824106240172	-0.130674151133743
rs9693589	KLF3	MA1516.1	-0.750152545369211	-0.100407359846302
rs9693589	KLF6	MA1517.1	-0.464287299667334	-0.0753763394387655
rs9693589	KLF7	MA1959.1	-0.582409034226955	-0.0880977784987238
rs9693589	MAZ	MA1522.1	0.973342288868256	0.131438893981484
rs9693589	SP2	MA0516.3	-0.683623436749256	-0.0962337878284008
rs9693589	SP3	MA0746.2	-0.701778472589598	-0.0888939984684357
rs9693589	SP5	MA1965.1	0.966671011784697	0.151862371543254
rs9693589	SP9	MA1564.1	-0.563072242134455	-0.0872721040566713
rs9693589	ZNF148	MA1653.1	0.721577869897959	0.094012583325819
rs9693589	ZNF610	MA1713.1	0.894406916110499	0.112050552390725
