## Supplementary Tables for "Single-cell CRISPR activation screens in primary B cells discover gene regulatory mechanisms for hundreds of autoimmune risk loci": Table_S12.txt

REL_bound_region	region_type	Linked_traits
rs10152590	SCANDAL_locus	RA
rs10760335	SCANDAL_locus	T1D
rs111447985	SCANDAL_locus	SLE
rs11785995	SCANDAL_locus	RA
rs12489120	SCANDAL_locus	Psoriasis
rs12766391	SCANDAL_locus	Crohn's
rs12946510	SCANDAL_locus	Crohn's, IBD, MS, UC
rs1387135542	SCANDAL_locus	IBD
rs1415069	SCANDAL_locus	MS
rs142738614	SCANDAL_locus	IBD
rs1465697	SCANDAL_locus	MS
rs17106304	SCANDAL_locus	T1D
rs3825568	SCANDAL_locus	Juvenile arthritis, RA
rs17604670	SCANDAL_locus	RA
rs176095	SCANDAL_locus	Atopic dermatitis
rs1883832	SCANDAL_locus	Kawasaki, Pleiotropy, RA
rs2071463	SCANDAL_locus	Psoriasis
rs2189521	SCANDAL_locus	PBC
rs2233434	SCANDAL_locus	RA
rs2249937	SCANDAL_locus	Psoriasis
rs2387397	SCANDAL_locus	Coeliac
rs2941522	SCANDAL_locus	T1D
rs34681760	SCANDAL_locus	MS
rs3747093	SCANDAL_locus	SLE
rs3766606	SCANDAL_locus	Crohn's, IBD, Pleiotropy, UC
rs3823536	SCANDAL_locus	Sjogren's
rs45626136	SCANDAL_locus	T1D
rs4807000	SCANDAL_locus	Vitiligo
rs60733400	SCANDAL_locus	MS
rs631106	SCANDAL_locus	Crohn's
rs705704	SCANDAL_locus	T1D
rs705705	SCANDAL_locus	T1D
rs74405933	SCANDAL_locus	RA
rs8126756	SCANDAL_locus	RA
rs907611	SCANDAL_locus	IBD, UC
rs947474	SCANDAL_locus	Coeliac, Pleiotropy, RA, T1D
SLC35D1	SCANDAL_Target_gene	Psoriatic arthritis
USP1	SCANDAL_Target_gene	Crohn's
DUSP12	SCANDAL_Target_gene	SLE
DIPK1A	SCANDAL_Target_gene	MS
TNFRSF14	SCANDAL_Target_gene	MS, UC
EIF2D	SCANDAL_Target_gene	IBD, Pleiotropy, SLE, T1D, UC
PYGO2	SCANDAL_Target_gene	IBD
SMG7	SCANDAL_Target_gene	SLE
ARHGEF2	SCANDAL_Target_gene	Crohn's
GFI1	SCANDAL_Target_gene	MS
SDF4	SCANDAL_Target_gene	Pleiotropy
UBE2J2	SCANDAL_Target_gene	Pleiotropy, SLE
PARK7	SCANDAL_Target_gene	Crohn's, IBD, Pleiotropy, UC
JAK1	SCANDAL_Target_gene	Autoimmune thyroid, MS
RERE	SCANDAL_Target_gene	Vitiligo
RUNX3	SCANDAL_Target_gene	Psoriasis
YRDC	SCANDAL_Target_gene	SLE
C1orf122	SCANDAL_Target_gene	SLE
SLAMF1	SCANDAL_Target_gene	MS
CD58	SCANDAL_Target_gene	MS
BHLHE40	SCANDAL_Target_gene	Atopic dermatitis, Psoriasis
REL	SCANDAL_Target_gene	SLE
ZFP36L2	SCANDAL_Target_gene	MS
BCL2L11	SCANDAL_Target_gene	SLE
LYST	SCANDAL_Target_gene	SLE
AFF1	SCANDAL_Target_gene	Atopic dermatitis
PDHB	SCANDAL_Target_gene	SLE
RHOH	SCANDAL_Target_gene	Graves', MS, SLE, Vitiligo
TIFA	SCANDAL_Target_gene	RA
NUP210	SCANDAL_Target_gene	UC
NFKBIZ	SCANDAL_Target_gene	UC
NR3C1	SCANDAL_Target_gene	MS
PTGER4	SCANDAL_Target_gene	Ankyl. spondylitis, Crohn's, IBD, MS, Pleiotropy, UC
DDX41	SCANDAL_Target_gene	IBD
TENT4A	SCANDAL_Target_gene	MS
SEC24A	SCANDAL_Target_gene	MS
LTA	SCANDAL_Target_gene	Crohn's
ZBTB12	SCANDAL_Target_gene	SLE
IRF1	SCANDAL_Target_gene	IBD, Pleiotropy, T1D
HLA-DRA	SCANDAL_Target_gene	Crohn's, Sjogren's, Systemic sclerosis
RGL2	SCANDAL_Target_gene	IBD
LMAN2	SCANDAL_Target_gene	MS, UC
HLA-C	SCANDAL_Target_gene	Ankyl. spondylitis, Psoriasis, Psoriatic arthritis, SLE
PWWP2A	SCANDAL_Target_gene	SLE
IL6ST	SCANDAL_Target_gene	Crohn's, IBD, RA
HLA-B	SCANDAL_Target_gene	Ankyl. spondylitis, Myasthenia gravis, Psoriasis, Psoriatic arthritis, SLE
IRF4	SCANDAL_Target_gene	Scleroderma
PSMB8	SCANDAL_Target_gene	Atopic dermatitis, Psoriasis, T1D, UC
TAP1	SCANDAL_Target_gene	UC
TNF	SCANDAL_Target_gene	Crohn's, T1D
TNIP1	SCANDAL_Target_gene	Psoriasis, SLE, Systemic sclerosis
ITPR3	SCANDAL_Target_gene	T1D
HLA-A	SCANDAL_Target_gene	T1D, UC
CD83	SCANDAL_Target_gene	, RA
RPP21	SCANDAL_Target_gene	T1D
HSPA1B	SCANDAL_Target_gene	SLE
AHR	SCANDAL_Target_gene	IBD, UC
TNPO3	SCANDAL_Target_gene	RA
LFNG	SCANDAL_Target_gene	MS
JAZF1	SCANDAL_Target_gene	Crohn's
IRF5	SCANDAL_Target_gene	IBD, RA, Sjogren's
BACH2	SCANDAL_Target_gene	Addison's, Atopic dermatitis, Coeliac
FYN	SCANDAL_Target_gene	Autoimmune thyroid
TNFAIP3	SCANDAL_Target_gene	Pleiotropy
TAGAP	SCANDAL_Target_gene	Coeliac, Psoriasis
HSP90AB1	SCANDAL_Target_gene	RA
SLC35B2	SCANDAL_Target_gene	RA
NFKBIE	SCANDAL_Target_gene	RA
PHF19	SCANDAL_Target_gene	Pleiotropy
IL15RA	SCANDAL_Target_gene	SLE
RBM17	SCANDAL_Target_gene	MS, Pleiotropy, RA, SLE
PLGRKT	SCANDAL_Target_gene	Autoimmune thyroid
RIPK2	SCANDAL_Target_gene	Pleiotropy
NBN	SCANDAL_Target_gene	Pleiotropy
ZBTB10	SCANDAL_Target_gene	Atopic dermatitis
FAM167A	SCANDAL_Target_gene	MS, SLE
CTSB	SCANDAL_Target_gene	T1D
HHEX	SCANDAL_Target_gene	IBD
EXOC6	SCANDAL_Target_gene	IBD
RRAS2	SCANDAL_Target_gene	MS
MAP3K8	SCANDAL_Target_gene	Crohn's
FCHSD2	SCANDAL_Target_gene	Crohn's, SLE
LSP1	SCANDAL_Target_gene	IBD, UC
CCDC85B	SCANDAL_Target_gene	IBD
PFKFB3	SCANDAL_Target_gene	Coeliac, Pleiotropy, RA, SLE, T1D
STN1	SCANDAL_Target_gene	SLE
ADO	SCANDAL_Target_gene	Crohn's
IRF7	SCANDAL_Target_gene	SLE, Systemic sclerosis
TRMT112	SCANDAL_Target_gene	Pleiotropy, T1D
GPR183	SCANDAL_Target_gene	MS
LACC1	SCANDAL_Target_gene	Psoriasis
PLXNC1	SCANDAL_Target_gene	Alopecia, Pleiotropy
LRRK2	SCANDAL_Target_gene	Crohn's
RPS26	SCANDAL_Target_gene	T1D
CXCR5	SCANDAL_Target_gene	Crohn's, IBD, MS, PBC, RA, SLE
HYOU1	SCANDAL_Target_gene	PBC
FLI1	SCANDAL_Target_gene	MS
RPAP3	SCANDAL_Target_gene	Autoimmune thyroid
DDX6	SCANDAL_Target_gene	Crohn's, IBD, MS, PBC, RA, SLE
GCH1	SCANDAL_Target_gene	RA
HIF1A	SCANDAL_Target_gene	RA
SOCS1	SCANDAL_Target_gene	Coeliac, MS, Pleiotropy, Psoriasis, T1D
ZFP36L1	SCANDAL_Target_gene	Crohn's, IBD, Juvenile arthritis, RA, T1D
FOS	SCANDAL_Target_gene	Crohn's, IBD, Pleiotropy
KLF13	SCANDAL_Target_gene	Psoriasis
TLE3	SCANDAL_Target_gene	RA
SEMA4B	SCANDAL_Target_gene	Alopecia
CIB1	SCANDAL_Target_gene	Alopecia
RASGRP1	SCANDAL_Target_gene	SLE
ZNF652	SCANDAL_Target_gene	SLE
ACSF3	SCANDAL_Target_gene	Vitiligo
MAP3K14	SCANDAL_Target_gene	RA
CSNK2A2	SCANDAL_Target_gene	SLE
DCTPP1	SCANDAL_Target_gene	IBD, UC
PRKCB	SCANDAL_Target_gene	IBD, Pleiotropy, RA, SLE, UC
CYBA	SCANDAL_Target_gene	Vitiligo
IRF8	SCANDAL_Target_gene	MS, RA
IL4R	SCANDAL_Target_gene	Psoriasis
IL21R	SCANDAL_Target_gene	PBC
MIEN1	SCANDAL_Target_gene	T1D
IKZF3	SCANDAL_Target_gene	Crohn's, IBD, MS, UC
NFATC1	SCANDAL_Target_gene	Crohn's, IBD, Pleiotropy, RA
BTBD2	SCANDAL_Target_gene	SLE
RRBP1	SCANDAL_Target_gene	Autoimmune thyroid
PPP6R1	SCANDAL_Target_gene	SLE
CD37	SCANDAL_Target_gene	MS
PRKD2	SCANDAL_Target_gene	T1D
PPP5C	SCANDAL_Target_gene	Crohn's, IBD, Pleiotropy
TICAM1	SCANDAL_Target_gene	Vitiligo
SYMPK	SCANDAL_Target_gene	Crohn's, IBD, Pleiotropy
KDM4B	SCANDAL_Target_gene	SLE
ZBTB21	SCANDAL_Target_gene	T1D
NFATC2	SCANDAL_Target_gene	Pleiotropy
PFKL	SCANDAL_Target_gene	Pleiotropy
USP25	SCANDAL_Target_gene	Crohn's, IBD, UC
IFNGR2	SCANDAL_Target_gene	Crohn's, IBD, Pleiotropy, RA
NRIP1	SCANDAL_Target_gene	Crohn's, IBD, UC
YDJC	SCANDAL_Target_gene	SLE
CD40	SCANDAL_Target_gene	Crohn's, IBD, Kawasaki, MS, Pleiotropy, RA, SLE
SLC9A8	SCANDAL_Target_gene	MS
CEBPB	SCANDAL_Target_gene	IBD, UC
IRAK1	SCANDAL_Target_gene	RA, SLE
