## Supplementary Tables for "Single-cell CRISPR activation screens in primary B cells discover gene regulatory mechanisms for hundreds of autoimmune risk loci": Table_S13.xlsx

### Sheet: info
	Table S13	Sequences of used sgRNAs, pegRNAs, and primers.
	Table S13A	sgRNA sequences for individual testing
	Table S13B	Primer sequences
	Table S13C	pegRNA sequences

### Sheet: A
Target	sgRNA sequence	Distance to target TSS, bp
CD5 promoter	CAGGGCTGCCATTCAAACAG	-134
CD86 promoter	AAGGAGCCTTAGGAGGTACG	16
CD19 promoter	AGTCCCCCCAGAGAGGAAGG	-90
CD83 distal CRE	AACCAGGCAGACCTTTACAA	-22162
NTC	ACAAAATGCCGTGCGTCAAT

### Sheet: B
Primer name	Primer sequence
sgRNA_lib_FW	AGGCACTTGCTCGTACGACG
sgRNA_lib_RV	ATGTGGGCCCGGCACCTTAA
P5_mix_FW	AATGATACGGCGACCACCGAGATCTACACTCTTTCCCTACACGACGCTCTTCCGATCTTTGTGGAAAGGACGAAACACCG
	AATGATACGGCGACCACCGAGATCTACACTCTTTCCCTACACGACGCTCTTCCGATCTCTTGTGGAAAGGACGAAACACCG
	AATGATACGGCGACCACCGAGATCTACACTCTTTCCCTACACGACGCTCTTCCGATCTGCTTGTGGAAAGGACGAAACACCG
	AATGATACGGCGACCACCGAGATCTACACTCTTTCCCTACACGACGCTCTTCCGATCTAGCTTGTGGAAAGGACGAAACACCG
	AATGATACGGCGACCACCGAGATCTACACTCTTTCCCTACACGACGCTCTTCCGATCTCAACTTGTGGAAAGGACGAAACACCG
	AATGATACGGCGACCACCGAGATCTACACTCTTTCCCTACACGACGCTCTTCCGATCTTGCACCTTGTGGAAAGGACGAAACACCG
	AATGATACGGCGACCACCGAGATCTACACTCTTTCCCTACACGACGCTCTTCCGATCTACGCAACTTGTGGAAAGGACGAAACACCG
	AATGATACGGCGACCACCGAGATCTACACTCTTTCCCTACACGACGCTCTTCCGATCTGAAGACCCTTGTGGAAAGGACGAAACACCG
P7-CROPa_A01_RV	CAAGCAGAAGACGGCATACGAGATCGGTTCAAGTGACTGGAGTTCAGACGTGTGCTCTTCCGATCTCCAAGTTGATAACGGACTAGCC
P7-CROPa_A02_RV	CAAGCAGAAGACGGCATACGAGATGCTGGATTGTGACTGGAGTTCAGACGTGTGCTCTTCCGATCTCCAAGTTGATAACGGACTAGCC
P7-CROPa_A03_RV	CAAGCAGAAGACGGCATACGAGATTAACTCGGGTGACTGGAGTTCAGACGTGTGCTCTTCCGATCTCCAAGTTGATAACGGACTAGCC
P7-CROPa_A04_RV	CAAGCAGAAGACGGCATACGAGATTAACAGTTGTGACTGGAGTTCAGACGTGTGCTCTTCCGATCTCCAAGTTGATAACGGACTAGCC
P7-CROPa_A05_RV	CAAGCAGAAGACGGCATACGAGATATACTCAAGTGACTGGAGTTCAGACGTGTGCTCTTCCGATCTCCAAGTTGATAACGGACTAGCC
P7-CROPa_A06_RV	CAAGCAGAAGACGGCATACGAGATGCTGAGAAGTGACTGGAGTTCAGACGTGTGCTCTTCCGATCTCCAAGTTGATAACGGACTAGCC
gRNA_10X_Capt_FW	GATCTACACTCTTTCCCTACACGACGC
gRNA_10X_Capt_RV	CCAAGTTGATAACGGACTAGCC
MPRAlib_PCR1_FW	CTCACTCAGCCTGCATTTCTGCCAGGGCCCGCTCTAGACCTGCAGGAGGACCGGATCAACT
MPRAlib_PCR1_RV	TTCGCTTAGCGATGTGTTCATGCGATCGCTACGAGGTTTAAACTAGCTGGCGGCCGCATTCGGTTCACGCAATG
MPRAlib_PCR2_FW	CTCACTCAGCCTGCATTTCTG
MPRAlib_BC_PCR2_RV	TCGCCCTTGCTCACCATGGTGGCGACCGGTNNNNNNNNNNNNNCTGATAGCTTTCGCTTAGCGATGTGTTC
MPRAlib_ass_FW	AATGATACGGCGACCACCGAGATCTACACtggtctacgtCAGCCTGCATTTCTGCCAGGG
MPRAlib_ass_RV	CAAGCAGAAGACGGCATACGAGATGCTCCTCGCCCTTGCTCACCATG
MPRA_PCR1_A1_FW	ACACTCTTTCCCTACACGACGCTCTTCCGATCTCGGTTCAACGCATGAACACATCGCTAAGCGAAAGC
MPRA_PCR1_A2_FW	ACACTCTTTCCCTACACGACGCTCTTCCGATCTGCTGGATTCGCATGAACACATCGCTAAGCGAAAGC
MPRA_PCR1_A3_FW	ACACTCTTTCCCTACACGACGCTCTTCCGATCTTAACTCGGCGCATGAACACATCGCTAAGCGAAAGC
MPRA_PCR1_B1_FW	ACACTCTTTCCCTACACGACGCTCTTCCGATCTTAACAGTTCCGCATGAACACATCGCTAAGCGAAAGC
MPRA_PCR1_B2_FW	ACACTCTTTCCCTACACGACGCTCTTCCGATCTATACTCAATCGCATGAACACATCGCTAAGCGAAAGC
MPRA_PCR1_B3_FW	ACACTCTTTCCCTACACGACGCTCTTCCGATCTGCTGAGAAG CGCATGAACACATCGCTAAGCGAAAGC
MPRA_PCR1_C1_FW	ACACTCTTTCCCTACACGACGCTCTTCCGATCTATTGGAGGCT CGCATGAACACATCGCTAAGCGAAAGC
MPRA_PCR1_C2_FW	ACACTCTTTCCCTACACGACGCTCTTCCGATCTTAGTCTAAGACGCATGAACACATCGCTAAGCGAAAGC
MPRA_PCR1_C3_FW	ACACTCTTTCCCTACACGACGCTCTTCCGATCTCGGTGACCTCCGCATGAACACATCGCTAAGCGAAAGC
MPRA_PCR1_D1_FW	ACACTCTTTCCCTACACGACGCTCTTCCGATCTTACAGAGGCTACGCATGAACACATCGCTAAGCGAAAGC
MPRA_PCR1_D2_FW	ACACTCTTTCCCTACACGACGCTCTTCCGATCTATTGTCAATACCGCATGAACACATCGCTAAGCGAAAGC
MPRA_PCR1_D3_FW	ACACTCTTTCCCTACACGACGCTCTTCCGATCTTATGTCTTGCTCGCATGAACACATCGCTAAGCGAAAGC
MPRA_PCR1_mix_RV	GTGACTGGAGTTCAGACGTGTGCTCTTCCGATCTNNNNNNNNNNNNGCTCCTCGCCCTTGCTCACCATG
	GTGACTGGAGTTCAGACGTGTGCTCTTCCGATCTNNNNNNNNNNNNNGCTCCTCGCCCTTGCTCACCATG
	GTGACTGGAGTTCAGACGTGTGCTCTTCCGATCTNNNNNNNNNNNNNNGCTCCTCGCCCTTGCTCACCATG
MPRA_PCR2_FW	AATGATACGGCGACCACCGAGATCTACACTCTTTCCCTACACGACGC
MPRA_PCR2_RV	CAAGCAGAAGACGGCATACGAGATGTGACTGGAGTTCAGACGTGTG
PE_rs1432296_FW	GTGACCTATGAACTCAGGAGTCGTTTTCGGTGCACTGTTGTG
PE_rs1432296_RV	CTGAGACTTGCACATCGCAGCTTTGCGGTTGAAACAGATGA
PE_rs74405933_FW	GTGACCTATGAACTCAGGAGTCgagctgcataatggacagca
PE_rs74405933_RV	CTGAGACTTGCACATCGCAGCatgtggaacccacaagaagc
PE_PCR2_FW1	AATGATACGGCGACCACCGAGATCTACACTCTTTCCCTACACGACGCTCTTCCGATCTAGAGTAGAGTGACCTATGAACTCAGGAGTC
PE_PCR2_FW2	AATGATACGGCGACCACCGAGATCTACACTCTTTCCCTACACGACGCTCTTCCGATCTCCGAAGTAtGTGACCTATGAACTCAGGAGTC
PE_PCR2_FW3	AATGATACGGCGACCACCGAGATCTACACTCTTTCCCTACACGACGCTCTTCCGATCTATTGGCTCaGTGACCTATGAACTCAGGAGTC
PE_PCR2_FW4	AATGATACGGCGACCACCGAGATCTACACTCTTTCCCTACACGACGCTCTTCCGATCTTAGATCGCaGTGACCTATGAACTCAGGAGTC
PE_PCR2_FW5	AATGATACGGCGACCACCGAGATCTACACTCTTTCCCTACACGACGCTCTTCCGATCTGTAAGGAGaGTGACCTATGAACTCAGGAGTC
PE_PCR2_FW6	AATGATACGGCGACCACCGAGATCTACACTCTTTCCCTACACGACGCTCTTCCGATCTCTAAGCCTGTGACCTATGAACTCAGGAGTC
PE_PCR2_FW7	AATGATACGGCGACCACCGAGATCTACACTCTTTCCCTACACGACGCTCTTCCGATCTCTCTCTATcgGTGACCTATGAACTCAGGAGTC
PE_PCR2_FW8	AATGATACGGCGACCACCGAGATCTACACTCTTTCCCTACACGACGCTCTTCCGATCTACTGCATAGTGACCTATGAACTCAGGAGTC
PE_PCR2_RV1	CAAGCAGAAGACGGCATACGAGATCGGTCTCGGCATTCCTGCTGAACCGCTCTTCCGATCTTCCTGAGCCTGAGACTTGCACATCGCAGC
PE_PCR2_RV2	CAAGCAGAAGACGGCATACGAGATCGGTCTCGGCATTCCTGCTGAACCGCTCTTCCGATCTCAGAGAGGacCTGAGACTTGCACATCGCAGC
PE_PCR2_RV3	CAAGCAGAAGACGGCATACGAGATCGGTCTCGGCATTCCTGCTGAACCGCTCTTCCGATCTCGAGGCTGgagCTGAGACTTGCACATCGCAGC
PE_PCR2_RV4	CAAGCAGAAGACGGCATACGAGATCGGTCTCGGCATTCCTGCTGAACCGCTCTTCCGATCTCGCATACACTGAGACTTGCACATCGCAGC
PE_PCR2_RV5	CAAGCAGAAGACGGCATACGAGATCGGTCTCGGCATTCCTGCTGAACCGCTCTTCCGATCTGATAGACAgCTGAGACTTGCACATCGCAGC
PE_PCR2_RV6	CAAGCAGAAGACGGCATACGAGATCGGTCTCGGCATTCCTGCTGAACCGCTCTTCCGATCTGTGTTCTAagCTGAGACTTGCACATCGCAGC
PE_PCR2_RV7	CAAGCAGAAGACGGCATACGAGATCGGTCTCGGCATTCCTGCTGAACCGCTCTTCCGATCTAACGTGATCTGAGACTTGCACATCGCAGC
PE_PCR2_RV8	CAAGCAGAAGACGGCATACGAGATCGGTCTCGGCATTCCTGCTGAACCGCTCTTCCGATCTAGTGGTCACTGAGACTTGCACATCGCAGC
PE_PCR2_RV9	CAAGCAGAAGACGGCATACGAGATCGGTCTCGGCATTCCTGCTGAACCGCTCTTCCGATCTCCTAATCCgaCTGAGACTTGCACATCGCAGC
PE_PCR2_RV10	CAAGCAGAAGACGGCATACGAGATCGGTCTCGGCATTCCTGCTGAACCGCTCTTCCGATCTCGTCTAATcCTGAGACTTGCACATCGCAGC
PE_PCR2_RV11	CAAGCAGAAGACGGCATACGAGATCGGTCTCGGCATTCCTGCTGAACCGCTCTTCCGATCTAGTCACTAgtaCTGAGACTTGCACATCGCAGC
PE_PCR2_RV12	CAAGCAGAAGACGGCATACGAGATCGGTCTCGGCATTCCTGCTGAACCGCTCTTCCGATCTGGACTCCTtCTGAGACTTGCACATCGCAGC

### Sheet: C
SNP	Target gene	SNP position	REF allele	ALT allele	pegRNA sequence (with modifications)	pegRNA sequence	3' end configuration	pegRNA length (bp)
rs1432296	REL	chr2:60841032	C	T	mG*mA*mC*UCUGUGAAGCAGAACUCGUUUUAGAGCUAGAAAUAGCAAGUUAAAAUAAGGCUAGUCCGUUAUCAACUUGAAAAAGUGGCACCGAGUCGGUGCUAGCAGAUGCUAGAGGCCCGAGUUCUGCUUCACAGAGUUUUU*mU*mU*mUU	GACTCTGTGAAGCAGAACTCGTTTTAGAGCTAGAAATAGCAAGTTAAAATAAGGCTAGTCCGTTATCAACTTGAAAAAGTGGCACCGAGTCGGTGCTAGCAGAtGCTAGAGGCCCGAGTTCTGCTTCACAGAGTTTTTTTT	UU*mU*mU*mUU (La-accessible)	142
rs74405933	CD83	chr6:14095524	G	A	mG*mA*mG*CUUAAACGUCAAUUCAGGUUUUAGAGCUAGAAAUAGCAAGUUAAAAUAAGGCUAGUCCGUUAUCAACUUGAAAAAGUGGCACCGAGUCGGUGCGGGAAAUUCUCCUGAAUUGACGUUUAAGUUUUU*mU*mU*mUU	GAGCTTAAACGTCAATTCAGGTTTTAGAGCTAGAAATAGCAAGTTAAAATAAGGCTAGTCCGTTATCAACTTGAAAAAGTGGCACCGAGTCGGTGCGGGAAATTCtCCTGAATTGACGTTTAAGTTTTTTTT	UU*mU*mU*mUU (La-accessible)	133
